# The SHR/Akr Y chromosome reveals repeated turnover of the rat pseudoautosomal region

**DOI:** 10.1101/2025.05.28.656580

**Authors:** Daniel W. Bellott, Helen Skaletsky, Jennifer F. Hughes, Laura G. Brown, Tatyana Pyntikova, Ting-Jan Cho, Natalia Koutseva, Sara Zaghlul, Dilziba Kizghin, Mayra Mendoza, Terje Raudsepp, Shannon Dugan, Ziad Khan, Qiaoyan Wang, Jennifer Watt, Kim C. Worley, Steven Scherer, Donna M. Muzny, Richard A. Gibbs, David C. Page

**Affiliations:** Whitehead Institute, Cambridge, Massachusetts 02142, USA; Howard Hughes Medical Institute, Whitehead Institute, Cambridge, Massachusetts 02142, USA; College of Veterinary Medicine and Biomedical Sciences, Texas A&M University, College Station, Texas 77843, USA; Human Genome Sequencing Center, Baylor College of Medicine, Houston, Texas 77030, USA; Department of Molecular and Human Genetics, Baylor College of Medicine, Houston Texas 77030, USA; Department of Biology, Massachusetts Institute of Technology, Cambridge, Massachusetts 02142, USA

## Abstract

Crossing-over between Chr X and Chr Y was first observed 90 years ago, in the brown rat, *Rattus norvegicus*. However, the sequence of the rat pseudoautosomal region (PAR) has remained a mystery. We produced a near-complete sequence of Chr Y from the SHR strain, along with nearly a megabase of sequence from both telomeres of Chr X. Both telomeric ends of Chr Y display extensive homology to Chr X, but no homology to the ancestral PAR of placental mammals. Using rat Y BACs probes for FISH on meiotic cells, we show that pairing almost always occurs between the tips of Yq and Xp, which are virtually identical in nucleotide sequence, but contain no protein-coding genes. Homology at the other ends of Chr X and Chr Y is likely the result of a recent transposition of five genes from Xq to Yp. These sequences are only 99.5% identical and pair infrequently, but show signs that it may have been pseudoautosomal in the ancestor of the rat genus. The rat Chr Y sequence presents opportunities for experimental studies of meiotic phenomena in a tractable model organism. The short PAR, with a correspondingly high recombination rate, represents a unique substrate for molecular studies of crossing-over. Likewise, the absence of extensively co-amplified testis gene families on the rat X and Y suggests they might serve as control for the intense competition between selfish elements that completely remodeled the mouse sex chromosomes.
