## Supplemental_Table_1 for "The SHR/Akr Y chromosome reveals repeated turnover of the rat pseudoautosomal region"

### Sheet: Sheet1
Table S1: BAC clone locations and accessions
BAC	start	end	accession #	status	chromosome	comment
RNAEX-260G2	214725	353120	AC239701	F	Y
RNAEX-182N2	225000	358828	AC239814	A	Y
RNAEX-144J13	323174	439680	AC239813	F	Y
RNAEX-139H7	357810	507747	AC239865	F	Y	Chimeric with chr16
RNECO-180E22	465699	610846	AC279199	F	Y
RNECO-116G19	475493	578874	AC243442	A	Y
RNECO-61L18	578900	724301	AC243747	A	Y
RNAEX-258F11	584052	681473	AC239817	F	Y
RNECO-49K24	624049	780603	AC241808	F	Y
RNECO-36F14	657237	811130	AC240535	F	Y
RNAEX-126O4	789220	889090	AC242859	F	Y
RNECO-359C22	888092	934251	AC279174	F	Y
RNAEX-258E6	933255	1030126	AC239816	F	Y
RNAEX-13N17	1002401	1118642	AC279186	F	Y
RNECO-262F21	1038195	1189318	AC242953	F	Y
RNECO-306A14	1185787	1370274	AC241873	F	Y
RNAEX-40I13	1191966	1421552		A	Y
RNAEX-217G19	1320238	1485263	AC242055	F	Y
RNAEX-115G6	1395473	1596720	AC279205	F	Y
RNAEX-75I23	1555860	1728915	AC243841	F	Y
RNECO-25F2	1662624	1808883	AC279160	F	Y
RNAEX-99P7	1795083	1911120	AC240408	F	Y
RNECO-285B20	1822655	1992388	AC241714	F	Y
RNECO-29M9	1911927	2011617	AC254118	F	Y
RNECO-39A18	2061618	2110547	AC246518	A	Y
RNECO-355C21	2086789	2179317	AC244845	F	Y
RNECO-227P13	2173701	2239761	AC243912	A	Y
RNECO-357D12	2197211	2365022	AC241722	F	Y
RNAEX-201K15	2295051	2454930	AC243463	F	Y
RNECO-276N22	2418647	2577936	AC243833	F	Y
RNAEX-37I8	2577704	2670697	AC241563	F	Y
RNAEX-123I15	2602071	2756095	AC242054	F	Y
RNAEX-341M12	2646140	2774545	AC246658	F	Y
RNECO-311E19	2736159	2857551	AC279234	F	Y
RNAEX-350K1	2852398	2952827	AC243923	F	Y
RNECO-34M20	2891363	3012958	AC242952	F	Y
RNECO-288K3	2904281	2971059	AC243575	F	Y
RNAEX-127O9	2952824	3078110	AC242293	F	Y
RNECO-53O24	3004697	3144026		A	Y
RNAEX-355K1	3025469	3192971	AC241445	F	Y
RNECO-63P2	3128458	3264815	AC240821	F	Y
RNAEX-226B9	3200937	3400517	AC240815	F	Y
RNECO-74B18	3366257	3531283	AC242615	F	Y
RNECO-342C14	3405376	3541688	AC243924	F	Y
RNAEX-186K3	3664027	3765000	AC279194	F	Y
RNECO-117F17	3669953	3800709			Y
RNECO-160G1	3715745	3813828	AC280365	F	Y
RNECO-258E10	3741115	3864587	AC241921	F	Y
RNECO-190O7	3789521	3956673	AC241920	F	Y
RNECO-36O21	3861159	3981249		A	Y	Is in GB, but incorrest! Our is right sequence
RNECO-357A15	3885896	4023520	AC280371	A	Y
RNECO-195K23	3889045	4016908	AC279187	F	Y
RNECO-176N21	4007473	4147795	AC279178	F	Y
RNECO-208P17	4051053	4212767		A	Y
RNECO-139H16	4065159	4197772	AC240648	F	Y
RNAEX-357F13	4102755	4330736	AC240624	F	Y
RNAEX-49H5	4129715	4274012	AC240769	F	Y
RNAEX-350B24	4182928	4301959	AC239704	F	Y
RNECO-90C11	4277913	4408595	AC240635	F	Y
RNAEX-311B4	4392192	4530729	AC241398	F	Y
RNAEX-303J15	4492268	4625623	AC242637	F	Y
RNAEX-93D6	4622866	4771860	AC243511	F	Y
RNECO-173O14	4708748	4835610	AC241935	F	Y
RNAEX-298C11	4816196	4931593	AC241705	F	Y
RNAEX-322C17	4997207	5084098	AC246908	F	Y
RNECO-131C3	5066033	5237352	AC246525	F	Y
RNECO-352O15	5194307	5323028	AC245762	F	Y
RNECO-180M21	5287290	5433566	AC244836	F	Y
RNECO-145F10	5331029	5486984	AC244225	F	Y
RNECO-322N7	5483465	5631612	AC243644	F	Y
RNECO-127P12	5586765	5724885	AC243207	F	Y
RNECO-329P21	5692655	5842377	AC242543	F	Y
RNECO-277M10	5813832	5942774	AC241860	F	Y
RNECO-178D13	5902854	6011639	AC242508	F	Y
RNAEX-324I16	5979045	6151662	AC241549	F	Y
RNECO-224D21	6115935	6281683	AC242583	F	Y
RNECO-32N9	6281706	6438466		A	Y
RNECO-167L19	6285381	6411332	AC242463	F	Y
RNAEX-198C9	6294828	6490761	AC241373	F	Y
RNAEX-188N15	6424067	6597018	AC241930	F	Y
RNAEX-107E8	6547306	6717634	AC241647	F	Y
RNAEX-90N23	6697795	6780080	AC242807	F	Y
RNECO-233L20	6737580	6884998	AC242584	F	Y
RNECO-296L8	6757739	6907736		A	Y
RNECO-54L4	6802509	6941992	AC241716	F	Y
RNAEX-105I17	6926141	7112736	AC241594	F	Y
RNECO-185E18	7072728	7217206	AC242886	F	Y
RNAEX-296N21	7134494	7317878	AC280348	F	Y
RNAEX-10N4	7223108	7353413	AC246603	F	Y
RNAEX-197G16	7256793	7369433	AC246608	A	Y
RNECO-231M18	7302736	7423834	AC243208	F	Y
RNECO-13N7	7405456	7561705	AC242951	F	Y
RNAEX-281A17	7510406	7620552	AC242380	F	Y
RNECO-284O5	7604992	7730211	AC241465	F	Y
RNAEX-326K17	7610332	7777549	AC242240	F	Y
RNECO-267L15	7758566	7878018	AC242539	F	Y
RNAEX-173C12	7854714	8011452	AC241238	F	Y
RNECO-201L14	7968007	8114631	AC242510	F	Y
RNAEX-301L5	8018386	8156299	AC241706	F	Y
RNECO-337P6	8116180	8200841	AC241652	F	Y
RNECO-180A15	8129181	8215094	AC241960	F	Y
RNAEX-346N13	8195869	8335394	AC242838	F	Y
RNAEX-348D20	8285140	8400457	AC241711	F	Y
RNAEX-283E11	8328521	8462279	AC241562	F	Y
RNAEX-31A6	8377578	8538469	AC243431	F	Y
RNAEX-336K13	8400454	8505593	AC241702	F	Y
RNECO-58N13	8511949	8649711	AC242864	F	Y
RNECO-111F19	8573844	8725504	AC241924	F	Y
RNAEX-184B19	8683684	8777506	AC241416	F	Y
RNECO-48F18	8720848	8863037	AC245401	F	Y
RNECO-321M21	8777375	8930833	AC241473	F	Y
RNECO-324K9	8894012	9037323	AC241922	F	Y
RNAEX-262J11	9022514	9158327	AC240852	F	Y
RNECO-92G10	9112823	9269437	AC240907	F	Y
RNECO-254I10	9230975	9400679	AC242609	F	Y
RNAEX-167G6	9341263	9442395	AC240448	F	Y
RNAEX-102I10	9349263	9539203	AC242253	F	Y
RNECO-204D1	9471653	9577980	AC243174	F	Y
RNAEX-259L10	9581553	9698134	AC244812	F	Y
RNAEX-217F24	9649096	9779388	AC243895	F	Y
RNAEX-253D23	9773112	9933126	AC243611	F	Y
RNAEX-104M1	9895944	10054312	AC243069	F	Y
RNECO-159K21	9996264	10171507	AC241919	F	Y
RNAEX-352F13	10108301	10232815	AC241931	F	Y
RNAEX-76H11	10141122	10286722	AC243179	F	Y
RNECO-270J7	10233493	10393712	AC241859	F	Y
RNECO-2L9	10303544	10419557		A	Y
RNAEX-313C18	10374289	10519840	AC241245	F	Y
RNAEX-164A22	10494489	10608563	AC241958	F	Y
RNAEX-180N19	10554365	10650652	AC241695	F	Y
RNAEX-57G19	10677491	10842310	AC243672	F	Y
RNECO-143D24	10710100	10785479	AC280402	A	Y
RNAEX-339C20	10809814	10928860	AC242977	F	Y
RNECO-253N5	10922755	11083912	AC241888	F	Y
RNAEX-250G8	11006662	11130461	AC241915	F	Y
RNECO-139H6	11090575	11188177	AC242925	F	Y
RNAEX-101J12	11135478	11264783	AC243168	F	Y
RNAEX-200G8	11184985	11305901	AC243564	F	Y
RNAEX-265P13	11199406	11355552	AC241704	F	Y
RNECO-256D3	11274079	11406781	AC241454	F	Y
RNAEX-101J7	11390179	11504057		A	Y
RNAEX-209I21	11395842	11516330	AC241696	F	Y
RNAEX-12L5	11470572	11649796	AC242272	F	Y
RNAEX-350H21	11578945	11704045	AC240819	F	Y
RNAEX-138E15	11649793	11741798	AC240770	F	Y
RNAEX-105C12	11712266	11857410	AC242259	F	Y
RNAEX-220P10	11792878	11938839	AC241709	F	Y
RNECO-279O21	11925095	12008394	AC242639	F	Y
RNECO-287M21	11998618	12138608	AC241472	F	Y
RNECO-51O11	12065500	12216716	AC242453	F	Y
RNECO-55G6	12155222	12308844	AC242980	F	Y
RNECO-8P19	12272536	12399319	AC243497	F	Y
RNAEX-281C24	12367422	12480115	AC242381	F	Y
RNAEX-256I14	12404475	12529027	AC241710	F	Y
RNAEX-137M5	12429924	12535571	AC241707	F	Y
RNAEX-23J3	12485504	12615303	AC241446	F	Y
RNAEX-124D15	12534358	12665125	AC241595	F	Y
RNECO-200L1	12653103	12779602	AC242509	F	Y
RNAEX-108G8	12752235	12931593	AC241244	F	Y
RNECO-299K24	12824088	12961944	AC280404	A	Y
RNAEX-358L20	12850121	13000500	AC241703	F	Y
RNECO-286O23	12912688	13038719	AC241466	F	Y
RNECO-102A13	12969425	13112855	AC242623	F	Y
RNAEX-52A19	13032157	13164733	AC242274	F	Y
RNECO-165B24	13132107	13231352	AC242504	F	Y
RNECO-237F9	13160826	13320637	AC241648	F	Y
RNAEX-175A4	13215223	13324291	AC241708	F	Y
RNAEX-92N17	13235817	13380581	AC241226	F	Y
RNECO-131P18	13272119	13410818	AC240949	F	Y
RNECO-104G1	13402821	13460061	AC279165	A	Y
RNAEX-266K3	13454270	13609785	AC279181	F	Y
RNAEX-150N2	13577712	13737020	OQ201340	A	Y
RNECO-156P22	13622938	13730324	AC241918	F	Y
RNECO-22J17	13699164	13791283	AC243283	F	Y
RNECO-188I12	13732752	13837366	AC280400	A	Y
RNAEX-192I1	13746247	13851955	AC241399	F	Y
RNAEX-349L8	13807091	13896183	AC240903	F	Y
RNECO-48B17	13867568	13999050	AC242647	F	Y
RNAEX-29P8	13960904	14096865	AC241807	F	Y
RNECO-45N19	14073464	14212036	AC241448	F	Y
RNECO-356M11	14131271	14279310	AC241926	F	Y
RNAEX-230G22	14212705	14326130	AC243211	F	Y
RNECO-261E21	14284080	14417779	AC241650	F	Y
RNECO-83L6	14369820	14520077	AC242997	F	Y
RNAEX-25K24	14452247	14579072	AC241803	F	Y
RNAEX-104M15	14480597	14607572	AC241407	F	Y
RNECO-291F22	14517630	14681163	AC280361	A	Y
RNECO-248N18	14556685	14708754	AC242608	F	Y
RNECO-144C3	14653018	14800651	AC240650	F	Y
RNECO-89N15	14756312	14931844	AC240647	F	Y
RNECO-87L10	14780402	14908124	AC280394	A	Y
RNECO-99D12	14849120	14965351	AC241597	F	Y
RNAEX-192K2	14909040	15030851	AC241372	F	Y
RNECO-14C22	15008143	15166825	AC242414	F	Y
RNECO-325J13	15133569	15294051	AC241474	F	Y
RNECO-43M7	15210190	15358892	AC241715	F	Y
RNAEX-313G7	15355938	15461895	AC242885	F	Y
RNECO-233P23	15449956	15597120	AC241961	F	Y
RNECO-355H14	15567504	15718237	AC241476	F	Y
RNECO-261D4	15694237	15793560	AC241464	F	Y
RNECO-12K23	15716788	15884881	AC240975	F	Y
RNAEX-14I15	15850755	15943192	AC242273	F	Y
RNAEX-161D10	15872248	16031960	AC242861	F	Y
RNECO-29K5	15991126	16150134	AC242645	F	Y
RNAEX-287N23	16074249	16227699	AC240805	F	Y
RNAEX-177P4	16151924	16283810	AC240879	F	Y
RNAEX-206N12	16245295	16418832	AC240578	F	Y
RNECO-333F6	16338329	16491131	AC242553	F	Y
RNAEX-126M16	16455997	16610512	AC241694	F	Y
RNECO-125D1	16583237	16693120	AC242638	F	Y
RNAEX-29H13	16684202	16783624	AC241495	F	Y
RNECO-249G19	16721488	16816104	AC241870	F	Y
RNAEX-307N7	16769285	16848391	AC243510	F	Y
RNECO-246H16	16818690	16989919	AC241551	F	Y
RNECO-48C8	16887351	17033023	AC241420	F	Y
RNAEX-296A22	16970380	17144397	AC241452	F	Y
RNAEX-148P8	16983851	17165602	AC246507	F	Y
RNECO-174E11	17162994	17315580	AC245779	F	Y
RNECO-75M4	17270866	17387962	AC244822	F	Y
RNAEX-114F14	17357194	17489598	AC244235	F	Y
RNECO-318J7	17448215	17616579	AC243835	F	Y
RNAEX-336K4	17602574	17710788	AC243504	F	Y
RNECO-350F3	17647940	17795012	AC242554	F	Y
RNECO-251N9	17673801	17824264	AC241959	F	Y
RNECO-241C8	17790191	17895205	AC241721	F	Y
RNAEX-227J6	17833044	17945051		A	Y
RNECO-52N19	17847680	18006522	AC242454	F	Y
RNAEX-208H24	17924217	18115312	AC241405	F	Y
RNECO-91N3	18024779	18191387	AC280399	A	Y
RNAEX-95H24	18115309	18265328	AC242290	F	Y
RNAEX-220L14	18255626	18413515	AC240407	F	Y
RNECO-350G14	18374409	18521429	AC240911	F	Y
RNECO-156H23	18510005	18678026	AC242462	F	Y
RNAEX-5C18	18645393	18741433	AC241224	F	Y
RNECO-352B21	18735244	18882730	AC242640	F	Y
RNAEX-124P24	18856584	18994439	AC241646	F	Y
RNAEX-142N19	18918611	19028597	AC242412	F	Y
RNECO-135I24	18995397	19125878	AC240950	F	Y	Chimeric with chr8
RNAEX-189D18	19088494	19176673		A	Y
RNAEX-152D9	19089340	19225546		A	Y
RNAEX-298J10	19112636	19217306	AC241596	F	Y
RNECO-173B17	19124788	19304186	AC240752	F	Y
RNECO-73A15	19181361	19269810	AC240634	F	Y
RNECO-158J6	19291788	19439317	AC240651	F	Y
RNAEX-132E23	19438129	19579740	AC242860	F	Y
RNAEX-235F2	19548215	19697901	AC242833	F	Y
RNECO-217B3	19592968	19707366	AC280359	A	Y
RNECO-359I21	19606363	19724588	AC280408	A	Y
RNECO-306M3	19686671	19803088	AC241962	F	Y
RNAEX-191O20	19784232	19912684	AC242890	F	Y
RNECO-264F3	19820065	19986324	AC243507	F	Y
RNECO-149P10	19910065	20049701	AC243204	F	Y
RNECO-238B17	19997098	20142240	AC242586	F	Y
RNECO-189C20	20105995	20259876	AC241598	F	Y
RNAEX-50F22	20176628	20321059	AC240506	F	Y
RNAEX-330N13	20244749	20433964	AC242053	F	Y
RNAEX-200N6	20362801	20495207	AC242889	F	Y
RNAEX-213G3	20460016	20587868	AC241697	F	Y
RNAEX-299O20	20527242	20642956	AC241397	F	Y
RNECO-83J8	20620716	20726515	AC242605	F	Y
RNAEX-123K24	20661927	20798989	AC241701	F	Y
RNECO-339D24	20720658	20861486	AC280378	A	Y
RNECO-105H1	20746398	20886606		A	Y
RNECO-153O14	20785835	20922950	AC241718	F	Y
RNECO-100B9	20826430	20979692	AC241923	F	Y
RNAEX-316G22	20879446	21021207	AC241419	F	Y
RNAEX-343L7	20980034	21086200	AC241453	F	Y
RNECO-69P24	21037864	21169742	AC242892	F	Y
RNECO-258K4	21063937	21250235	AC243008	F	Y
RNECO-358H15	21153754	21316920	AC241937	F	Y
RNECO-353H8	21246816	21400015	AC241925	F	Y
RNECO-52C13	21391192	21537491	AC243559	F	Y
RNECO-84O7	21528768	21673773	AC243540	F	Y
RNAEX-274B4	21668472	21775131	AC242835	F	Y
RNAEX-93O15	21719963	21830319	AC242275	F	Y
RNECO-36I16	21787460	21963791	AC241858	F	Y
RNECO-167L17	21934163	22075634	AC241720	F	Y
RNECO-2P1	22018947	22155145	AC242403	F	Y
RNECO-294L10	22123967	22253616	AC243496	F	Y
RNAEX-178A7	22210401	22297932	AC243802	F	Y
RNECO-138O16	22252144	22365591	AC243729	F	Y
RNECO-29J12	22320695	22445392	AC242458	F	Y
RNECO-143M20	22404452	22572857	AC241456	F	Y
RNAEX-100K4	22548229	22776908	AC242252	F	Y
RNAEX-212I22	22674638	22863510	AC243170	F	Y
RNAEX-120L13	22833966	23028432	AC243609	F	Y
RNECO-51E13	22898783	23069447	AC243182	F	Y
RNECO-329I3	23047784	23177550	AC242542	F	Y
RNAEX-200E12	23083496	23242097		A	Y
RNECO-69D11	23173361	23315327	AC241717	F	Y
RNAEX-240F15	23237889	23389483	AC239700	F	Y
RNAEX-295N22	23340360	23489004	AC242399	F	Y
RNAEX-23N19	23389480	23582175	AC241887	F	Y
RNECO-224K1	23554536	23710760	AC242949	F	Y
RNECO-142C4	23615118	23768255	AC243844	F	Y
RNECO-84H8	23752529	23875254	AC244266	F	Y
RNAEX-19E18	23770146	23972942		F	Y
RNECO-287P10	23866551	23995327	AC245402	F	Y
RNAEX-126M15	23897430	24022504		A	Y
RNAEX-164D10	23974262	24133938	OQ201342	A	Y
RNAEX-217A11	24106097	24267046	AC246970	F	Y
RNAEX-64K24	24197025	24354912	AC246607	F	Y
RNAEX-291A23	24260713	24431682	AC246657	A	Y
RNAEX-235L5	24332834	24495231	AC246605	F	Y
RNAEX-304I17	24426824	24587119	AC246667	F	Y
RNECO-206D2	24520887	24661734	AC246668	F	Y
RNECO-345J2	24900677	25012890	AC280396	A	Y
RNAEX-179D22	24924109	25017919	AC243169	F	Y
RNECO-103N14	24955747	25086454	AC243640	F	Y
RNECO-130E7	25015754	25153646	AC243880	F	Y
RNAEX-177P16	25073401	25169286	AC243872	F	Y
RNAEX-140I3	25124546	25322267	AC241404	F	Y
RNECO-342F20	25154319	25216621	AC280412	A	Y
RNAEX-268I15	25165485	25390304	AC279175	F	Y
RNAEX-102J21	25184560	25350555		A	Y
RNAEX-9O8	25335847	25515147	AC279156	F	Y
RNAEX-137G16	25373978	25453923		A	Y
RNECO-122K23	25426015	25575213	AC245764	F	Y
RNECO-284F9	25470541	25614454	AC244819	F	Y
RNECO-63D8	25629585	25797865	AC279176	F	Y
RNAEX-193F21	25732013	25837027	AC246511	F	Y
RNAEX-32G4	25809547	25988808	AC243871	F	Y
RNAEX-127G2	25892964	26026946		A	Y
RNECO-15N9	25939546	26061149	AC243639	F	Y
RNECO-45N14	25966422	26083778	AC243877	F	Y
RNAEX-162C18	26571774	26699208	AC244236	F	Y
RNAEX-267J8	26626100	26758527	AC240816	F	Y
RNAEX-295E23	26718945	26891065		A	Y
RNAEX-343A21	26718946	26888602	AC242402	F	Y
RNECO-35L1	26844798	27003029	AC243181	F	Y
RNECO-129E6	26930510	27104930	AC244988	F	Y
RNECO-66D15	27083777	27181175	AC244095	F	Y
RNECO-187B15	27104996	27238501	AC240951	F	Y
RNAEX-189D8	27155818	27314393		A	Y
RNAEX-109J16	27168416	27293694			Y
RNECO-235E16	27233942	27343513	AC242585	F	Y
RNAEX-147D10	27307224	27451881	AC242978	F	Y
RNECO-182D7	27450325	27611830	AC243740	F	Y
RNAEX-341P22	27579051	27694133	AC243637	F	Y
RNECO-231P13	27585532	27700328	AC280354	A	Y
RNECO-343A24	27684408	27838059	AC243173	F	Y
RNECO-53C17	27817467	27975830	AC242863	F	Y
RNECO-338O1	27900794	28019946	AC243925	F	Y
RNAEX-331P11	28015568	28175763	AC243202	F	Y
RNECO-30F11	28081745	28216783	AC245771	F	Y
RNECO-156F9	28175524	28316624	AC244844	F	Y
RNECO-125A21	28243759	28368090	AC280406	A	Y
RNAEX-139K12	28292506	28416652	AC241394	F	Y
RNECO-70D20	28316620	28467337	AC280411	A	Y
RNAEX-151O18	28316985	28443124	AC243551	F	Y
RNECO-199M9	28336934	28478400	AC280363	A	Y
RNECO-227P7	28432790	28555492	AC241712	F	Y
RNAEX-122E16	28553746	28661244	AC243513	F	Y
RNAEX-104B24	28588155	28700672	AC243801	F	Y
RNECO-114H5	28592322	28768504	AC279200	A	Y
RNAEX-36F11	28764979	28926764	AC243840	F	Y
RNECO-163C15	28883446	29034197	AC243846	F	Y
RNECO-160K14	28993577	29142771	AC243289	F	Y
RNECO-164M1	29131906	29257217	AC240534	F	Y
RNECO-109N16	29231929	29404840	AC242616	F	Y
RNECO-205C1	29319505	29453581	AC242580	F	Y
RNAEX-151M18	29440516	29545216	AC241396	F	Y
RNECO-170N16	29538021	29665547	AC242505	F	Y
RNECO-172K2	29541116	29669492	AC279196	A	Y
RNAEX-63L14	29666672	29792867	AC246171	F	Y
RNAEX-339D5	29697731	29876264	AC280364	A	Y
RNECO-81G22	29870323	30000716	AC243183	F	Y
RNECO-17D11	29981340	30137252	AC242416	F	Y
RNECO-185G21	30094424	30199804	AC240960	F	Y
RNECO-332B16	30101146	30233172	AC242544	F	Y
RNECO-220I10	30145194	30304181	AC242581	F	Y
RNECO-268O20	30174519	30340217	AC243676	F	Y
RNECO-167D4	30240354	30393813	AC244675	F	Y
RNECO-205F3	30335599	30449347		A	Y
RNAEX-155A12	30344375	30469121	AC244136	F	Y
RNECO-194M14	30397857	30566367	AC243643	F	Y
RNECO-101P6	30422013	30572408	AC243748	F	Y
RNECO-275L20	30518167	30651727	AC243990	F	Y
RNECO-312O7	30635890	30736246	AC245224	F	Y
RNAEX-48D11	30699670	30822761	AC240550	F	Y
RNECO-234P6	30753503	30876680	AC243738	F	Y
RNAEX-62F11	30832907	30933629	AC243785	F	Y
RNECO-39C23	30895547	31012650	AC279158	F	Y
RNECO-178I4	30935289	31086797	AC243845	F	Y
RNECO-170M1	31057190	31190213	AC242999	F	Y
RNECO-221A18	31106162	31247000	AC243730	F	Y
RNECO-24J5	31180359	31336533	AC243741	F	Y
RNECO-152D3	31222629	31347599	AC242461	F	Y
RNECO-30L12	31336530	31490880	AC240632	F	Y
RNAEX-241P7	31338253	31471919	AC239901	F	Y
RNAEX-46B21	31351347	31486595	AC239864	F	Y
RNAEX-173J14	31358351	31451868	AC240424	F	Y
RNECO-103J13	31434957	31603555	AC243541	F	Y
RNECO-10I17	31566976	31720454	AC244141	F	Y
RNAEX-197L24	31710930	31795692	AC243721	F	Y
RNAEX-106H18	31751311	31888429	AC243434	F	Y
RNECO-95D23	31859736	32007549	AC241933	F	Y
RNAEX-147G10	31960773	32158012	OQ201339	A	Y
RNAEX-246D2	32122338	32223615	AC243495	F	Y
RNAEX-23B13	32199671	32369270	AC240767	F	Y
RNECO-89L5	32343009	32498995	AC242648	F	Y
RNAEX-206L17	32440579	32521038	AC244139	F	Y
RNECO-356I21	32500522	32635496	AC244676	F	Y
RNECO-290F21	32576643	32730905	AC243000	F	Y
RNECO-47B23	32695200	32781448	AC244094	F	Y
RNAEX-294G7	32745494	32876851	AC246659	F	Y
RNECO-279C23	32796358	32940067	AC240657	F	Y
RNECO-346D24	32804676	32955460	AC279233	A	Y
RNAEX-323J15	32861679	32952848	AC244237	F	Y
RNECO-24G16	33177604	33328189	AC279190	F	Y
RNECO-5F21	33247482	33419272	AC241809	F	Y
RNECO-196G12	33378786	33512752	AC243443	F	Y
RNAEX-257N10	33500922	33586335	AC243726	F	Y
RNAEX-238J10	33553581	33662133	AC245778	F	Y
RNECO-93K4	33638253	33775949	AC244834	F	Y
RNECO-33I8	33760438	33956275	AC244142	F	Y
RNAEX-233A20	33771618	33879622	AC244816	F	Y
RNAEX-209F3	33917810	34015232	AC243781	F	Y
RNECO-28N14	33938163	34083209	AC244254	F	Y
RNECO-134C12	34059044	34202461	AC245859	F	Y
RNAEX-238L7	34102721	34265729	AC245777	F	Y
RNAEX-313F8	34144290	34321592		A	Y
RNECO-279L20	34250506	34407020	AC244863	F	Y
RNECO-105A15	34379256	34546932	AC246513	F	Y
RNECO-217G13	34551943	34728757	AC245768	F	Y
RNECO-108F18	34555326	34590346		A	Y
RNAEX-188P6	34607387	34793907	AC244671	F	Y
RNECO-116P11	34723326	34855920	AC245860	F	Y
RNAEX-360L3	34809400	34908223	AC246517	F	Y
RNAEX-87B18	34947255	35047217	OQ201336	F	Y
RNECO-291O12	34978089	35095230	AC243576	F	Y
RNAEX-225F22	35012545	35132345	AC240814	F	Y
RNAEX-277P1	35092925	35258712	AC242378	F	Y
RNAEX-43O15	35094396	35186602	AC242918	F	Y
RNAEX-146P24	35184622	35332178	AC243563	F	Y
RNAEX-346G10	35306401	35439396	AC243911	F	Y
RNECO-16P8	35340729	35502397	AC279226	A	Y
RNECO-167A12	35435983	35555958	AC243932	F	Y
RNAEX-196O15	35551866	35719475	AC243555	F	Y
RNECO-39J1	35640789	35797162	AC242646	F	Y
RNAEX-57C23	35677883	35823040		A	Y
RNECO-128D16	35737094	35881266	AC240963	F	Y
RNECO-15K13	35846293	36004956	AC242415	F	Y
RNAEX-262G14	35956400	36029602	AC242920	F	Y
RNECO-354F23	35960347	36086116	AC280389	F	Y
RNECO-21O7	36005380	36154572	AC243175	F	Y
RNAEX-60J18	36085337	36236492	AC244672	F	Y
RNAEX-115D24	36183383	36286722	AC245858	F	Y
RNECO-228G17	36265951	36385692	AC280380	A	Y
RNECO-338F2	36285891	36430746	AC244838	F	Y
RNAEX-257I7	36426584	36582789	AC241866	F	Y
RNECO-120O7	36558136	36676578	AC243641	F	Y	Chimeric with chr3
RNECO-291J24	36588806	36701973	AC279179	A	Y
RNAEX-9G3	36678203	36816347	AC242644	F	Y
RNAEX-9H3	36678203	36816347	AC242995	F	Y
RNAEX-144H24	36772292	36883399	AC242919	F	Y
RNAEX-139P10	36879593	37045888	AC241395	F	Y
RNAEX-150F23	36946538	37071885	AC241691	F	Y
RNECO-221M13	37067809	37171428	AC242582	F	Y
RNECO-173M16	37082716	37221218	AC280381	A	Y
RNECO-182H1	37140778	37256966	AC243875	F	Y
RNAEX-130N19	37144764	37274271	AC243464	F	Y
RNAEX-187J7	37204147	37338526	AC243803	F	Y
RNECO-116O5	37279144	37402952	AC243986	F	Y
RNECO-216A24	37291627	37436002	AC280373	A	Y
RNECO-345P1	37345078	37496048	AC243991	F	Y
RNAEX-350L11	37347813	37485488		A	Y
RNAEX-56D17	37458035	37594928	AC243607	F	Y
RNAEX-358M22	37463035	37533860	AC244839	F	Y
RNAEX-353H3	37533857	37719862	AC246907	F	Y
RNAEX-149J10	37633136	37786829	AC246508	F	Y
RNECO-269B14	37725882	37870918	AC279173	A	Y
RNAEX-17G16	37818260	37951597	AC243503	F	Y
RNECO-193G9	37900192	38026393	AC244268	F	Y
RNAEX-143L4	37957066	38075690		A	Y
RNAEX-330I20	38003720	38181037	AC244813	F	Y
RNAEX-86G23	38079126	38231077	AC243928	F	Y
RNAEX-107J6	38120419	38228349		A	Y
RNAEX-221H7	38152938	38283804		A	Y
RNECO-333C18	38185505	38357265	AC280351		Y
RNECO-353E4	38209913	38378113	AC243012	F	Y
RNECO-96P10	38283993	38415368	AC280346	A	Y
RNECO-115H15	38315823	38435596	AC243879	F	Y
RNECO-130C2	38430702	38584922	AC244958	F	Y
RNAEX-284J8	38480151	38688821	AC240804	F	Y
RNECO-159G6	38584493	38740340	AC240533	F	Y
RNAEX-189I15	38706244	38802015	AC242277	F	Y
RNECO-99F21	38721304	38848575	AC244105	F	Y
RNAEX-342O24	38842551	38954739	AC243566	F	Y
RNECO-95H14	38926220	39046823	AC242924	F	Y
RNECO-137J23	39001015	39122552	AC241955	F	Y
RNAEX-4E8	39118355	39273295	AC240973	F	Y
RNAEX-102C3	39192658	39308830	AC241547	F	Y
RNECO-228N16	39621231	39725784	AC243574	F	Y
RNECO-57G20	39708853	39853645	AC243878	F	Y
RNAEX-278F1	39791850	39933581	AC244251	F	Y
RNECO-360D24	39857728	39996410	AC243992	F	Y
RNECO-360H6	39865580	40011905	AC243993	F	Y
RNECO-113D19	39889638	40058400		A	Y
RNAEX-346I10	39903391	40058206		A	Y
RNAEX-350E8	39903392	40036961	AC242994	F	Y
RNECO-296J15	39953263	40129904	AC280387	A	Y
RNECO-145B11	40026476	40164731	AC240959	F	Y
RNAEX-70A13	40100195	40223150			Y
RNECO-90G11	40153404	40303066	AC244814	F	Y
RNECO-96K2	40210404	40347514	AC280386	A	Y
RNECO-252C13	40266949	40374536	AC245774	F	Y
RNECO-28E20	40580717	40696784	AC243505	F	Y
RNECO-291O20	40689483	40852357	AC243834	F	Y
RNAEX-258O20	40825462	40936196	AC244842	F	Y
RNAEX-139A7	40917902	41030485	AC244191	F	Y
RNAEX-218B18	40947525	41056347	AC243804	F	Y
RNAEX-216P24	41045103	41230839	AC242884	F	Y
RNECO-301F5	41221149	41372055	AC241872	F	Y
RNECO-146D23	41270304	41422618	AC242459	F	Y
RNECO-356K19	41373694	41504482	AC240912	F	Y
RNAEX-183L17	41462520	41574471	AC242276	F	Y
RNECO-27P7	41503426	41636058	AC242419	F	Y
RNECO-75G2	41580060	41714730	AC242604	F	Y
RNECO-124K13	41680487	41829829	AC240976	F	Y
RNECO-243I23	41784965	41946320	AC242606	F	Y
RNECO-244D16	41961029	42077878	AC279183	A	Y
RNECO-184L7	42056631	42149107	AC246911	F	Y
RNAEX-13N7	42098614	42263989	AC246172	F	Y
RNAEX-25O22	42182619	42282124	AC254310	F	Y
RNECO-216J8	42193774	42340547	AC280385	F	Y
RNAEX-246C3	42263986	42435149	AC243910	F	Y
RNECO-337K16	42370405	42510319	AC242950	F	Y
RNAEX-220B13	42480638	42633735	AC240630	F	Y
RNECO-291G24	42515352	42677823	AC279222	A	Y
RNECO-115L10	42601550	42711228	AC241233	F	Y
RNECO-147G24	42647777	42795942	AC241917	F	Y
RNECO-108F23	42741453	42860083	AC243638	A	Y	chimeric with chr15
RNAEX-283M24	42752004	42917291	AC243512	F	Y
RNECO-123G7	42865509	43030032	AC240853	F	Y
RNAEX-208K23	43020447	43140217	AC242862	F	Y
RNAEX-308D7	43098612	43200196	AC242401	F	Y
RNAEX-226A12	43190907	43379443	AC240904	F	Y
RNAEX-163C24	43325308	43511689	AC240447	F	Y
RNAEX-107K10	43367202	43483161	AC240426	F	Y
RNECO-339E23	43405284	43546688	AC245403	F	Y
RNECO-250N1	43525378	43691746	AC240910	F	Y
RNAEX-197H9	43684477	43780626	AC242278	F	Y
RNECO-35D13	43766672	43916334	AC242432	F	Y
RNAEX-339N10	43804972	43930136	AC240818	F	Y
RNECO-72F4	43919379	44084517	AC242603	F	Y
RNECO-179O23	43944353	44061109	AC242981	F	Y
RNAEX-132M1	44054884	44180465	AC243462	F	Y
RNECO-3N10	44063239	44248577	AC243558	F	Y
RNECO-88F5	44185476	44349603	AC241956	F	Y
RNAEX-189C11	44265467	44385485	AC241382	F	Y
RNECO-144E23	44314921	44441250	AC240909	F	Y
RNECO-360E5	44415179	44567645	AC241592	F	Y
RNECO-23N10	44521505	44660803	AC242417	F	Y
RNAEX-106K15	44627007	44720677	AC241590	F	Y
RNECO-256P3	44666879	44762850	AC241649	F	Y
RNECO-319F23	44698396	44812396	AC242056	F	Y
RNECO-331D19	44707577	44793196	AC241651	F	Y
RNECO-290I17	44732662	44920806	AC280388	F	Y
RNECO-203C6	44762847	44900821	AC245760	F	Y
RNECO-81J5	44899312	45003705	AC243926	F	Y
RNECO-82P7	44960181	45104032	AC243205	F	Y
RNECO-328H21	44960227	45110855	AC280357	A	Y
RNAEX-205H4	45025430	45136427	AC243537	F	Y
RNAEX-69G10	45113251	45253490	AC239818	F	Y
RNAEX-45G14	45159626	45299838	AC239863	F	Y
RNECO-4K1	45228582	45374130	AC240463	F	Y
RNAEX-249K6	45316636	45468258	AC243722	F	Y
RNAEX-130C23	45421180	45566702	AC243435	F	Y
RNAEX-230C20	45557609	45705515	AC241548	F	Y
RNECO-153J6	45639636	45799834	AC241582	F	Y
RNECO-317M3	45765017	45887580	AC243723	F	Y
RNAEX-238A11	45828107	45992941	AC241693	F	Y
RNAEX-260E12	45895244	46089274	AC242834	F	Y
RNAEX-302G7	46066693	46194843	AC243636	F	Y
RNECO-111A20	46095729	46225886	AC244864	F	Y
RNECO-243M6	46199565	46347270	AC280349	F	Y
RNAEX-178H24	46223762	46326522	AC243873	F	Y
RNAEX-225D15	46260110	46400848	AC243610	F	Y
RNECO-6F1	46284438	46412490	AC280405	F	Y
RNAEX-286O9	46378959	46482196	AC243212	F	Y
RNAEX-97A13	46467839	46589106	AC242291	F	Y
RNAEX-276G9	46559698	46670895	AC240974	F	Y
RNECO-2P24	46656982	46759932	AC242413	F	Y
RNECO-358E20	46736763	46894425	AC243436	F	Y
RNAEX-269O14	46838173	46988716	AC241805	F	Y
RNAEX-279C10	46915533	47050051	AC241806	F	Y
RNAEX-268F10	47028701	47121337	AC242635	F	Y
RNAEX-117N9	47065196	47222354	AC242808	F	Y
RNECO-282D17	47146022	47293173	AC241936	F	Y
RNAEX-265D24	47252645	47386955	AC243539	F	Y
RNECO-126P23	47380840	47542036	AC243832	F	Y
RNAEX-288O2	47525460	47686729	AC241240	F	Y
RNECO-244C5	47650464	47814784	AC242607	F	Y
RNAEX-16F16	47720985	47839420	AC241235	F	Y
RNECO-165H5	47745978	47888015	AC280409	A	Y
RNECO-207B7	47761255	47872373	AC280384	A	Y
RNAEX-100M12	47788338	47983961		A	Y
RNAEX-154I9	47820461	48015109	AC241380	F	Y
RNAEX-47D15	47983956	48089279	AC241804	F	Y
RNECO-158H10	48056638	48175895	AC241934	F	Y
RNAEX-275E16	48165692	48295163	AC241508	F	Y
RNECO-236E21	48220930	48355999	AC243737	F	Y
RNECO-24B1	48350907	48490989	AC242418	F	Y
RNAEX-54A22	48398197	48470179	AC240462	F	Y
RNAEX-143H13	48439702	48603311	AC242631	F	Y
RNAEX-60G18	48470176	48553937	AC239697	F	Y
RNAEX-338A7	48483814	48683944	AC240505	F	Y
RNECO-45H9	48514170	48664558	AC240633	F	Y
RNECO-242O22	48536287	48692685	AC240656	F	Y
RNECO-136H20	48561156	48710851	AC242651	F	Y
RNAEX-42D22	48691694	48834021	AC240768	F	Y
RNECO-58D9	48730200	48856877	AC242455	F	Y
RNAEX-218O9	48853190	48953441	AC243538	F	Y
RNECO-168E19	48866705	49015436	AC243280	F	Y
RNECO-294E16	48998597	49092661	AC245225	F	Y
RNAEX-32F22	49001802	49123358	AC244267	F	Y
RNECO-261J3	49037735	49171720	AC280372	F	Y
RNECO-143B6	49084240	49206283	AC280407	A	Y
RNAEX-195F18	49118700	49323458	AC246510	F	Y
RNECO-178K8	49156814	49302387	AC280352	A	Y
RNECO-168L12	49298844	49415206	AC244106	F	Y
RNECO-100M13	49358339	49442932	AC241975	F	Y
RNAEX-296P23	49406743	49512162	AC243167	F	Y
RNECO-347H16	49480931	49580293	AC243749	F	Y
RNECO-103C15	49544121	49677290	AC244151	F	Y
RNECO-5M18	49677287	49796603	AC244817	F	Y
RNAEX-87O6	49792825	49882968	AC244223	F	Y
RNAEX-5K8	49860274	49996535	AC243870	F	Y
RNECO-167E8	49965753	50123832	AC243567	F	Y
RNECO-296B10	49993551	50163657	AC243011	F	Y
RNAEX-293B10	50130960	50250922	AC244104	F	Y
RNAEX-184E13	50166267	50330216	AC244696	F	Y
RNAEX-319J16	50284457	50406594	AC243613	F	Y
RNECO-157C13	50306327	50471837	AC243642	F	Y
RNAEX-269E5	50391652	50572309	AC243918	F	Y
RNAEX-294C12	50529866	50682292	AC242985	F	Y
RNAEX-43M12	50570447	50703631	AC239695	F	Y
RNECO-150P23	50642535	50795852	AC242460	F	Y
RNAEX-197I1	50775167	50893048	AC240958	F	Y
RNAEX-320A1	50828375	50969814	AC240906	F	Y
RNECO-5O18	50839363	51012397	AC242650	F	Y
RNAEX-12B4	50844241	50995514	AC239696	F	Y
RNAEX-225I4	50997510	51165830	AC240851	F	Y
RNECO-140N19	51120337	51268039	AC240649	F	Y
RNAEX-308B7	51194314	51287456	AC240806	F	Y
RNECO-69H11	51271583	51415676	AC242594	F	Y
RNAEX-149C14	51384176	51509662		A	Y
RNECO-114G1	51402959	51562481	AC243206	F	Y
RNECO-246K13	51498248	51603503	AC280397	A	Y
RNECO-182O8	51505724	51669140	AC243281	F	Y
RNAEX-58G12	51649858	51758496	AC242805	F	Y
RNAEX-201M7	51693044	51853874	AC241440	F	Y
RNAEX-147G4	51807400	51892544	AC240878	F	Y
RNAEX-352C2	51838388	52007275	AC240820	F	Y
RNAEX-14B7	51931760	52094176	AC240406	F	Y
RNAEX-289F7	52014704	52219662	AC241379	F	Y
RNECO-43L23	52150277	52272482	AC240961	F	Y
RNAEX-285J6	52214947	52344982	AC241239	F	Y
RNAEX-193E18	52288078	52385658	AC240801	F	Y
RNAEX-39B10	52300206	52462919	AC239862	F	Y
RNAEX-113F6	52383083	52649283	AC239699	F	Y
RNAEX-7B24	52445150	52560798	AC240902	F	Y
RNECO-60B8	52593024	52717260	AC242865	F	Y
RNECO-273M12	52699147	52841148	AC243508	F	Y
RNECO-178E11	52782119	52926282	AC243789	F	Y
RNECO-238O13	52899765	53035404	AC243010	F	Y
RNAEX-114M13	52969094	53087448	AC243608	F	Y
RNAEX-192F9	53036039	53180786	AC243874	F	Y
RNECO-46E16	53157768	53302275	AC244818	F	Y
RNECO-123J3	53277611	53449545	AC244137	F	Y
RNECO-347F9	53371462	53511831	AC280350	A	Y
RNECO-251K22	53378860	53512450	AC280366	A	Y
RNECO-281D14	53439887	53574865	AC243568	F	Y
RNECO-192G4	53544485	53705628	AC242929	F	Y
RNECO-161A9	53658305	53808558	AC241450	F	Y
RNAEX-16N9	53721166	53857679	AC241406	F	Y
RNECO-303E3	53855478	53969271	AC242891	F	Y
RNECO-352G21	53920423	54099762	AC280353	F	Y
RNAEX-199K14	53963218	54157799	AC280374	A	Y
RNECO-179C23	54123552	54229793	AC280392	F	Y
RNECO-27C17	54151686	54247338	AC243929	F	Y
RNAEX-61L14	54240059	54373684	AC243433	F	Y
RNAEX-157K4	54369263	54524692	AC242739	F	Y
RNAEX-202G3	54487705	54636000	AC240629	F	Y
RNAEX-92M20	54530963	54703123	AC240625	F	Y
RNECO-289K11	54652076	54782214	AC241871	F	Y
RNECO-315G5	54652139	54782185	AC242541	F	Y
RNAEX-241K22	54730280	54827463	AC242296	F	Y
RNAEX-145C1	54803137	54907080	AC240446	F	Y
RNAEX-320C16	54845598	54986385	AC239861	F	Y
RNECO-173N11	54935907	55060782	AC242507	F	Y
RNAEX-324G7	54965951	55131280	AC240461	F	Y
RNECO-221K4	55113991	55270543	AC246173	F	Y
RNAEX-263L12	55216889	55319929	AC279195	A	Y
RNECO-30E14	55285151	55462640	AC279197	A	Y
RNECO-318B24	55290354	55463216	AC279189	F	Y
RNECO-261C15	55336146	55402419	AC279159	A	Y
RNECO-346G15	55402992	55487557	AC279206	F	Y
RNAEX-181B16	55537558	55628800	AC279161	A	Y
RNECO-76E5	55563635	55729645	AC246522	F	Y
RNAEX-90D24	55661334	55755000	AC246906	A	Y	Chimeric with chr20
RNAEX-195J8	55708723	55800094	AC245763	F	Y
RNECO-233K14	55761129	55907368	AC279163	F	Y
RNAEX-117G13	55850144	55945324	AC243279	F	Y
RNAEX-54O6	55918120	56070669	AC240531	F	Y
RNECO-276G21	55951924	56105690		A	Y
RNECO-175D19	56017095	56102732		A	Y
RNAEX-191B1	56050482	56180814	AC239815	F	Y
RNAEX-81D1	56142356	56266399	AC239819	F	Y
RNAEX-357H2	56156323	56292892	AC244809	F	Y
RNAEX-279K17	56266396	56392923	AC239702	F	Y
RNAEX-275D12	56313568	56401173	AC243727	F	Y
RNAEX-186B4	56363647	56486756	AC243843	F	Y
RNECO-222I19	56399792	56562099	AC243498	A	Y
RNAEX-188C10	56434071	56519608	AC243465	F	Y
RNAEX-284E19	56498690	56608862	AC239703	F	Y
RNAEX-262A17	56658863	56751378	AC242984	F	Y
RNAEX-270H7	56680216	56809368	AC240905	F	Y
RNECO-171G13	56773604	56893423	AC240655	F	Y
RNECO-81P8	56792824	56959342	AC240646	F	Y
RNECO-156F13	56875149	57012448	AC243788	F	Y
RNECO-58K18	56941368	57097111	AC244224	F	Y
RNECO-345I6	57020862	57071156	AC280403	F	Y
RNECO-282H1	57025092	57139968	AC240658	F	Y
RNAEX-188O18	57069040	57164037	AC243683	F	Y
RNECO-234K21	57092831	57223936	AC243506	F	Y
RNECO-104K20	57201778	57384344	AC240908	F	Y
RNAEX-203I23	57229387	57373467	AC240803	F	Y
RNAEX-129M4	57337474	57467049	AC241690	F	Y
RNAEX-77H2	57461416	57581374	AC240532	F	Y
RNAEX-106C4	57551226	57686479	AC239698	F	Y
RNECO-247K5	57639184	57754097	AC241591	F	Y
RNAEX-211A18	57670611	57798169	AC242634	F	Y
RNAEX-63H15	57775811	57885400	AC239900	F	Y
RNECO-299L9	57795755	57937570	AC240659	F	Y
RNECO-89D7	57876419	58041065	AC240551	F	Y
RNECO-89H22	57994511	58165437	AC241449	F	Y
RNECO-125C24	58108741	58268158	AC242618	F	Y
RNAEX-238A3	58262679	58372059	AC243171	F	Y
RNECO-236H19	58303133	58438622	AC243675	F	Y
RNAEX-172M1	58416518	58556152	AC242740	F	Y
RNECO-340F24	58480823	58641186	AC241653	F	Y
RNECO-114P14	58550794	58660061	AC241467	F	Y
RNAEX-232F3	58595322	58723796	AC241417	F	Y
RNAEX-295E11	58712423	58885934	AC242382	F	Y
RNAEX-246G18	58737615	58857547	AC280410	A	Y
RNECO-355F7	58787961	58926718	AC243787	F	Y
RNAEX-16J1	58882316	58972009	AC280377	A	Y
RNAEX-81H20	58968737	59080459	AC243842	F	Y
RNAEX-136H3	59066095	59176538	AC243684	F	Y
RNECO-328H24	59147185	59289430	AC243438	F	Y
RNAEX-119L15	59268082	59390897	AC241954	F	Y
RNECO-91P9	59312847	59414528	AC241455	F	Y
RNAEX-314J23	59393437	59598073		A	Y
RNAEX-80O2	59394508	59480520		A	Y
RNECO-113P3	59410145	59543970	AC241950	F	Y
RNAEX-243H21	59432937	59579202		A	Y
RNAEX-171C22	59505076	59597996	AC241371	F	Y
RNECO-344C5	59865804	60000766	OQ201343	A	Y
RNAEX-28H16	59935080	60086346	AC241550	F	Y
RNECO-67P11	60042693	60174724	AC242538	F	Y
RNECO-40F11	60169534	60198525	AC279230	A	Y
RNAEX-109C2	61289164	61396876	OQ201337	A	Y
RNAEX-312J14	61907393	62051455	AC240817	F	Y
RNAEX-129B7	61986630	62116520	AC242294	F	Y
RNAEX-96M6	62680120	62790111	AC243071	F	Y
RNECO-29J23	62688573	62833388		A	Y
RNECO-3K18	62707076	62736442		A	Y
RNAEX-306D23	62714676	62843301	AC243736	F	Y
RNECO-276K11	62810729	62931417	AC280390	A	Y
RNECO-46N3	62811170	62911547	AC244193	F	Y
RNAEX-345C5	62842507	63022776	AC244190	F	Y
RNAEX-161G1	62915259	63023750	AC244843	F	Y
RNAEX-58L13	63457148	63600622	AC246602	F	Y
RNAEX-334G5	63458798	63572755	AC243894	F	Y
RNECO-123A3	63526133	63671706	AC279162	F	Y
RNECO-235O21	63557721	63671706	AC280370	A	Y
RNAEX-140G12	63604239	63789431	AC240877	F	Y
RNAEX-108C23	63710229	63791356		A	Y
RNECO-326M6	64326530	64410572	AC280379	A	Y
RNAEX-178E19	64478110	64604328	AC243691	F	Y
RNAEX-164N24	64529175	64658127	AC242051	F	Y
RNAEX-87G23	64554313	64660661		A	Y
RNAEX-293A15	65153941	65267046	AC243728	F	Y
RNAEX-178H21	65178536	65276002	AC241692	F	Y
RNECO-47A23	65326003	65461725	AC279227	A	Y
RNAEX-271A18	65386154	65564981	AC246514	A	Y
RNAEX-291C24	65417061	65568785	AC245761	F	Y
RNAEX-239M11	65564977	65725303	AC244815	F	Y
RNAEX-356H17	65667951	65876589	AC241223	F	Y
RNAEX-354G17	65731210	65881152	AC246662	F	Y
RNAEX-135F24	66297139	66464688		A	Y
RNAEX-67G22	66335986	66456276	AC254116	A	Y
RNAEX-170A10	66336114	66481342	AC254584	A	Y
RNECO-176D5	66347703	66495908	AC246910	F	Y
RNAEX-172A10	66387468	66575042	AC246912	F	Y
RNAEX-127B24	66464748	66604735	AC280369	F	Y
RNAEX-70M17	66548918	66664625	AC280355	A	Y
RNAEX-272C6	66563565	66686714	AC246169	F	Y
RNAEX-190P22	66650239	66741673	AC244841	F	Y
RNECO-154F16	66728206	66868010	AC243988	F	Y
RNAEX-145F4	66853988	66980606	AC243557	F	Y
RNAEX-118D18	66965650	67077424	AC242976	F	Y
RNAEX-124I8	66999157	67110798	AC241237	F	Y
RNECO-163K4	67096174	67193175	AC242926	F	Y
RNAEX-308A1	67096509	67287923	AC243786	F	Y
RNAEX-90B13	67116847	67218205	AC241953	F	Y
RNAEX-220E23	67160798	67259384	AC243210	F	Y
RNAEX-318O10	67286348	67421157	AC242741	F	Y
RNECO-138M5	67325137	67479823	AC240964	F	Y
RNECO-283M11	67469222	67599859	AC241552	F	Y
RNECO-91K23	67567158	67684861	AC240948	F	Y
RNECO-351G13	67614270	67728014	AC242587	F	Y
RNAEX-258I1	67711115	67809048	AC243070	F	Y
RNAEX-303E11	67743353	67840278	AC242996	F	Y
RNECO-102M9	67836422	68028221	AC242922	F	Y
RNECO-297N16	68003162	68153844	AC241951	F	Y
RNAEX-174N14	68023241	68163384	AC246666	F	Y
RNECO-14G6	68195689	68291759	AC243282	F	Y
RNECO-250B21	68233492	68378076	AC245408	F	Y
RNECO-192N4	68355677	68504352	AC279177	A	Y
RNAEX-316M23	68399292	68555406	AC241699	F	Y
RNAEX-305E24	68452906	68610570	AC242837	F	Y
RNECO-5O15	68572532	68716850	AC242839	F	Y
RNAEX-9F20	68659049	68826462	AC242804	F	Y
RNAEX-359I22	68699782	68852180	AC241932	F	Y
RNECO-163D22	68817773	68963620	AC241719	F	Y
RNAEX-318H14	68855988	68988331	AC243808	A	Y
RNAEX-257O12	68909195	69037847	AC243805	F	Y
RNAEX-70B22	68986038	69111043	AC243180	F	Y
RNAEX-122A18	69040848	69155639	AC240445	F	Y
RNECO-359O24	69056758	69209831	AC243009	F	Y
RNAEX-279A5	69108271	69244660	AC242379	F	Y
RNAEX-68B5	69196979	69320131	AC241447	F	Y
RNAEX-114E18	69228706	69360110	AC241236	F	Y
RNECO-54O12	69304618	69463867	AC242979	F	Y
RNECO-37I3	69441587	69557405	AC243560	F	Y
RNAEX-52L15	69507238	69690227	AC241700	F	Y
RNAEX-178O14	69600565	69693697	AC241381	F	Y
RNAEX-12O16	69656288	69793695	AC243909	F	Y
RNAEX-199A12	69695355	69806086	AC241856	F	Y
RNECO-78P10	69804411	69829823	AC242921	F	Y
RNAEX-262N23	69817831	69907794	AC243565	F	Y
RNAEX-86C19	69899996	70105004	OQ201335	A	Y
RNECO-165D22	70044952	70182842	AC242927	F	Y
RNAEX-244D15	70105000	70251380	AC242297	F	Y
RNAEX-117I23	70210392	70324234	AC240427	F	Y
RNAEX-196A16	70254942	70364371	AC240802	F	Y
RNECO-270C7	70293660	70396879	AC243876	F	Y
RNAEX-128A19	70446880	70563826	AC243461	F	Y
RNECO-172J16	70489064	70601951	AC242506	F	Y
RNECO-85N14	70558228	70708023	AC241869	F	Y
RNAEX-300P1	70695958	70780965	AC242400	F	Y
RNAEX-257O9	70747507	70858086	AC241418	F	Y
RNAEX-110N15	70834349	70973271	AC242292	F	Y
RNECO-288G18	70864363	70963595	AC280358	A	Y
RNECO-118K14	71207334	71315495		A	Y
RNAEX-145D3	71217186	71348535	AC241243	F	Y
RNECO-87N3	71283733	71410503	AC240962	F	Y
RNAEX-169I6	71397670	71563448	AC242632	F	Y
RNECO-124K24	71494298	71608047	AC245770	F	Y
RNAEX-136I5	71566206	71680400	OQ201338	A	Y
RNAEX-260O4	71570821	71670914	AC246170	F	Y
RNECO-153C16	71682772	71846022	AC279169	A	Y
RNECO-358K3	71695143	71829523	AC243848	F	Y
RNECO-35C18	71716862	71846021	AC241713	F	Y
RNAEX-249J16	71760465	71874654	AC241698	F	Y
RNAEX-261L6	71858942	72000376	AC279202	A	Y
RNECO-205L17	71949127	72107938	AC243745	F	Y
RNAEX-117B17	72068344	72254041	AC243682	F	Y
RNECO-267K16	72225097	72365131	AC280391	A	Y
RNECO-310C2	72240175	72388248	AC242954	F	Y
RNAEX-252C22	72359750	72558975	AC241868	F	Y
RNECO-343H17	72552522	72656653	AC244140	F	Y
RNECO-195B2	72638367	72781241	AC245226	F	Y
RNECO-101P17	72656650	72792275	AC245767	F	Y
RNECO-248P22	72693320	72821350	AC244840	F	Y
RNAEX-97M6	72801874	72989330	AC243502	F	Y
RNECO-355H4	72838989	73005698	AC244265	F	Y
RNAEX-16C4	72992796	73080524		A	Y
RNECO-104M15	72996152	73148404	AC280382	A	Y
RNECO-277P22	73009510	73186528	AC243674	F	Y
RNAEX-340L9	73131856	73253579	AC279235	A	Y
RNECO-258B3	73173993	73288556	AC279224	A	Y
RNAEX-149P8	73258255	73450100	AC242052	F	Y
RNECO-27F3	73359173	73512143	AC241232	F	Y
RNAEX-175C4	73496217	73633201	AC242633	F	Y
RNECO-89B18	73533720	73692871	AC243782	F	Y
RNECO-56H10	73613934	73755079	AC243746	F	Y
RNECO-306B19	73684718	73817759	AC279229	A	Y
RNAEX-96M23	73733241	73833298	AC245776	F	Y
RNECO-235N22	73883299	74039365	AC243989	F	Y
RNECO-327G4	73931045	74083663	AC243172	F	Y
RNECO-235M19	73931721	74054741	AC280383	A	Y
RNECO-162P10	73944213	74039334		A	Y
RNECO-52I18	74031833	74190932	AC245849	F	Y
RNAEX-183C16	74210295	74346645	OQ201341	A	Y
RNAEX-227P16	74265593	74447729	AC246971	F	Y
RNAEX-210J23	74390963	74503526	AC246606	F	Y
RNAEX-318G7	74460890	74596749	AC246969	F	Y
RNECO-220A2	74504671	74655229	AC246800	F	Y
RNECO-48B15	74638478	74726480	AC246519	F	Y
RNECO-39O12	74683659	74807072	AC245775	F	Y
RNECO-124E17	74788017	74898039	AC244820	F	Y
RNAEX-223A21	74869093	74959502		A	Y
RNECO-226L11	74888079	75038426	AC243987	F	Y
RNAEX-299P17	74982222	75103906	AC243466	F	Y
RNAEX-86F21	75101046	75253817	AC242806	F	Y
RNAEX-32P21	75247558	75414733	AC241916	F	Y
RNECO-226L22	75407804	75533983	AC244152	F	Y
RNECO-36A20	75452733	75552994	AC243931	F	Y
RNECO-175G4	75537041	75697235	AC243514	F	Y
RNECO-340A15	75608098	75767148	AC243677	F	Y
RNAEX-279C1	75724257	75877699	AC242836	F	Y
RNAEX-128A4	75859836	75987774	AC242241	F	Y
RNECO-200I7	75927314	76097066	AC243849	F	Y
RNAEX-54K20	76018723	76145906		A	Y
RNECO-263C19	76092459	76261279	AC241857	F	Y
RNECO-300F22	76235161	76351492	AC243437	F	Y
RNAEX-76A14	76261094	76417970	AC244192	F	Y
RNECO-163H13	76366872	76545556	AC244987	F	Y
RNAEX-37M16	76496344	76710524	AC243432	F	Y
RNAEX-130K10	76654592	76788486	AC240972	F	Y
RNAEX-50M20	76700949	76792377	AC243720	F	Y
RNAEX-161P20	76710521	76861244	AC244234	F	Y
RNECO-268H2	76813980	76978417	AC245400	F	Y
RNAEX-156O8	76910670	77072603	AC279157	A	Y
RNECO-154B11	76997301	77162917	AC279192	A	Y
RNECO-97B9	77212918	77311869	AC244835	F	Y
RNECO-106P19	77260625	77366854		A	Y
RNECO-330P5	77267972	77409064	AC243930	F	Y
RNECO-247K4	77382265	77513180	AC244837	F	Y
RNAEX-294J3	77503861	77607812	AC245861	F	Y
RNAEX-176K23	77546887	77669838	AC246512	F	Y
RNECO-47D15	77645697	77715325	AC246803	F	Y
RNECO-255E23	77682138	77822707	AC280375	F	Y
RNECO-57M17	77697813	77822707	AC280398	F	Y
RNECO-231N1	77777577	77911022	OQ201344	A	Y
RNAEX-102I22	77961023	78126493	AC279164	A	Y
RNECO-83I13	77985132	78140124	AC279223	A	Y
RNAEX-136F19	78080343	78282828	AC241378	F	Y
RNAEX-101F21	78166787	78301323		A	Y
RNECO-284O23	78258743	78398727	AC242540	F	Y
RNAEX-61B13	78383894	78554886		A	Y
RNAEX-63D24	78389887	78580148	AC246523	F	Y
RNAEX-320N10	78488089	78644687		A	Y
RNECO-307I10	78517215	78626469	AC279180	F	Y
RNAEX-203J3	78521161	78686911		A	Y
RNECO-137A4	78550882	78687919	AC246521	F	Y
RNECO-38F21	78582308	78674702		A	Y
RNAEX-314N22	78676313	78828190		A	Y
RNECO-241L1	78681655	78819345		A	Y
RNECO-145F9	78684244	78813852	AC245872	F	Y
RNECO-50B23	78686540	78791452		A	Y
RNECO-89A17	78688378	78844227		A	Y
RNAEX-177G8	78698857	78792568		A	Y
RNAEX-229M8	78702594	78828888		A	Y
RNAEX-315H4	78702595	78828189	AC243612	F	Y
RNECO-4F24	78718274	78860136		A	Y
RNECO-351L3	78799002	78961877	AC243847	F	Y
RNECO-261G7	78910435	Cannot place!!! Either it is deleted, or assembly around E351L3 is wrong!			Y
RNECO-169L14	78940823	79054069	AC242928	F	Y
RNAEX-119P14	78979133	79155647	AC241393	F	Y
RNAEX-209I8	79137114	79278973	AC243203	F	Y
RNECO-131O15	79153332	79313099	AC280360	A	Y
RNECO-275F1	79209861	79366709	AC242649	F	Y
RNECO-291K4	79248462	79382241	AC280367	A	Y
RNECO-98H2	79327237	79470643	AC279225	A	Y
RNAEX-28K16	79363036	79482618	AC246801	F	Y
RNAEX-32P11	79452931	79546816		A	Y
RNAEX-241K12	79453786	79606908	AC279188	A	Y
RNECO-176J14	79482530	79644646		A	Y
RNAEX-19D20	79495099	79649078	AC244189	F	Y
RNAEX-103H5	79546803	79675979		A	Y
RNECO-44P1	79557285	79693688	AC280393	A	Y
RNAEX-156E1	79575358	79675979	AC280368	A	Y
RNECO-56N20	79590203	79724929	AC280395	A	Y
RNAEX-47K4	79634166	79750409	AC245229	F	Y
RNAEX-106O11			AC240425	F	3	chr3 transposition from the Y
RNECO-200B10			AC242998	F	3	chr3 transposition from the Y
RNAEX-347B11			AC241222	F	9	chr9
RNECO-73P11				A	14	Prssly BAC (chr14)
RNAEX-360A21			AC246664	F	19	chr19
RNECO-69J7			AC242602	F	1	chr1
RNAEX-220I17			AC242295	F	9	chr9
RNAEX-87D24			AC244263	A	3	chr3
RNECO-121H12			AC246663	F	5	chr5
RNAEX-11K15			AC246601	F	6	chr6
RNECO-2O13			AC279168	F	14	chr14 (Prssly BAC)
RNAEX-28L05			AC241225	F	9	chr9
RNAEX-243A07			AC246656	F	2	chr2
RNECO-73D18			AC280362	F	14	chr14 (Prssly BAC)
RNECO-250O20				A	14	chr14 (Prssly BAC)
RNAEX-305I09			AC240405	F	5	chr5
RNAEX-357J15			AC246909	F	12	chr12?
RNAEX-28P18			AC246604	F	17	chr17
RNAEX-88B23			AC242636	F	15	chr15
RNECO-73P11				A	14	chr14 ((Prssly BAC)
RNAEX-292G19			PQ431399	A	X	chrX
RNECO-257I7			AC279182	A	X	chrX
RNAEX-289L2			AC280356	A	X	chrX
RNECO-135M17			AC280376	A	X	chrX
RNECO-335E7			AC280347	A	X	chrX
