## Supplemental_Table_2 for "The SHR/Akr Y chromosome reveals repeated turnover of the rat pseudoautosomal region"

### Sheet: Sheet1
Table S2: Sequence classes of the SHR/AKR Y chromosome
Class	Color	Start	End	Notes
X-transposed	red	1	207717
Heterochromatin	stripes	58112	184505	insert in X-transposed region
Ampliconic	blue	207718	1065000
Ancestral	yellow	1065001	1700000
Other	gray	1700001	2011617
Heterochromatin	stripes	2011617	2197211	E357D12
Other	gray	2197211	11396173
Ampliconic	blue	11396173	55487557
Ampliconic	blue	55537558	56608862
Ampliconic	blue	56658863	59597996
Heterochromatin	stripes	59597996	59865804	171C22-E344C5
Ampliconic	blue	59865805	60198524
Heterochromatin	stripes	60198525	61289164	E40F11-109C2
Ampliconic	blue	61289164	61396876
Heterochromatin	stripes	61396876	61907393	109C2-312J14
Ampliconic	blue	61907394	62116519
Heterochromatin	stripes	62116520	62680120	129B7-96M6
Ampliconic	blue	62680121	63023749
Heterochromatin	stripes	63023750	63457148	161G1-58L13
Ampliconic	blue	63457149	63789430
Heterochromatin	stripes	63789431	64326530	140G12-E326M6
Ampliconic	blue	64326531	64658126
Heterochromatin	stripes	64658127	65153941	164N24-293A15
Ampliconic	blue	65153942	65881151
Heterochromatin	stripes	65881152	66347703	354G17-E176D5
Ampliconic	blue	66347704	70396879
Ampliconic	blue	70446880	73833298
Ampliconic	blue	73883299	77162917
Ampliconic	blue	77212918	77911022
Ampliconic	blue	77961023	79454071
Pseudoautosomal	green	79454072	79773450
