## Supplemental_Table_3 for "The SHR/Akr Y chromosome reveals repeated turnover of the rat pseudoautosomal region"

### Sheet: Sheet1
Table S3: Transcripts from the rat Y and Xq XTR
Transcript	Gene	Chromosome	Start	End	Strand	Protein-coding	Accession	Similarity	Comment
Vbp1y	Vbp1y	Y	19115	37218	-	TRUE	PV553099
Hsfx3ly	Hsfx3ly	Y	38057	39888	-	TRUE	PV553095
Smim9y	Smim9y	Y	39019	42031	+	TRUE	PV553080
Mpp1y	Mpp1y	Y	43508	52594	+	TRUE	PV553079
Dkc1y	Dkc1y	Y	187400	203589	-	TRUE	PV553084
Sry4	Sry4	Y	230979	231467	+	TRUE	NM_001416755.1
Med14y	Med14y	Y	280247	285255	-	TRUE	GAPM01000001.1
Tspy1	Tspy1	Y	366672	369987	+	TRUE	NM_022923.2
Zfy_v2	Zfy	Y	397261	437403	+	TRUE	PV553107	X75172.1	partial match to X75172.1
Zfy_v1	Zfy	Y	397440	437403	+	TRUE	PV359270	X75172.1	partial match to X75172.1
nonHMGSry	nonHMGSry	Y	451480	451902	+	TRUE	KC215139.1
Sry4a	Sry4a	Y	496691	497209	-	TRUE	NG_046288.1
Sry1	Sry1	Y	545971	546480	+	TRUE	KC215142.1
Sry3c	Sry3c	Y	572717	573226	+	TRUE	NM_001416739.1
Rbmy1j	Rbmy1j	Y	610598	620903	+	TRUE	NM_001408913.1
Sry3b	Sry3b	Y	637007	637519	+	TRUE	NM_001416740.1
Uba1y1_v1	Uba1y1	Y	653068	675800	+	TRUE	NM_001408738.1
Uba1y1_v2	Uba1y1	Y	653078	675726	+	TRUE	NM_001408738.1
Uba1y1_v3	Uba1y1	Y	663666	675798	+	TRUE	NM_001408738.1		Alternative start
Sry3bII	Sry3bII	Y	703359	703871	+	TRUE	NM_001416740.1		Sequence is the same as for Sry3b
Kdm5d	Kdm5d	Y	736223	819501	+	TRUE	NM_001419852.1
Sry2	Sry2	Y	780226	780696	-	TRUE	NM_001409365.2		inside Kdm5d intron
Sry3a	Sry3a	Y	875945	876454	-	TRUE	EU984078.1
Sry3bI	Sry3bI	Y	915363	915875	-	TRUE	NM_001416740.1
Uba1y2_v1	Uba1y2	Y	982951	1006161	+	TRUE	PV553087	NM_001429382.1	No exact matches in GB
Uba1y2_v2	Uba1y2	Y	983005	1005502	+	TRUE	PV553116	NM_001429382.1	Most common transcript
Uba1y3_v1	Uba1y3	Y	1034177	1056743	+	TRUE	NM_001429382.1		Uba1y2 and Uba1y3 sequences are identical.
Uba1y3_v3	Uba1y3	Y	1034183	1057401	+	TRUE	NM_001429382.1
Eif2s3y_v2	Eif2s3y	Y	1117148	1136809	+	TRUE	PV553090	NM_001167666.1
Eif2s3y_v1	Eif2s3y	Y	1117159	1136812	+	TRUE	NM_001167666.1
Uty_v1	Uty	Y	1180282	1409049	-	TRUE	PV553115	NM_001419832.1	Our sequence is not exactly the same as NM_001419832.1
Uty_v2	Uty	Y	1192026	1409226	-	TRUE	PV553101	NM_001419832.1
Ddx3y	Ddx3y	Y	1420916	1441558	-	TRUE	NM_001167665.2
Usp9y	Usp9y	Y	1463570	1606494	-	TRUE	NM_001329902.1		Our sequence is not exactly the same as NM_001329902.1
Gm29277-rs1_v1	Gm29277-rs1	Y	2159798	2161621	+	FALSE	PV553179		Gm29277 related sequence
Gm29277-rs1_v2	Gm29277-rs1	Y	2159798	2161525	+	FALSE	PV553161		Gm29277 related sequence
Tty53	Tty53	Y	2184562	2231436	+	FALSE	PV553156
Tty9	Tty9	Y	2249266	2264021	+	FALSE	PV553154
Tty11	Tty11	Y	3068641	3129317	+	FALSE	PV553188
Tty24	Tty24	Y	3370671	3427149	-	FALSE	PV553150
Gm29277-rs2	Gm29277-rs2	Y	3484823	3486631	+	FALSE	PV553135		Gm29277 related sequence
Dlg1l-ps1	Dlg1l-ps1	Y	4057257	4093421	+	FALSE	PV553159	XM_039110931.2	Disks large homolog 1-like pseudogene
Xpr1l-ps1	Xpr1l-ps1	Y	4666023	4714968	+	FALSE	PV553140	XM_011951149.1	Xenotropic and polytropic retrovirus receptor 1-like pseudogene
Tty18	Tty18	Y	5106371	5121916	+	FALSE	PV553158
Tty26	Tty26	Y	5572598	5743500	+	FALSE	PV553129
Tty12	Tty12	Y	6199222	6213756	-	FALSE	PV553190
Glrxl-ps4	Glrxl-ps4	Y	7329207	7340918	-	FALSE	PV553152	BC079250.1	Glutaredoxin-like pseudogene
Tty16	Tty16	Y	8224954	8225267	+	FALSE	PV553211
Ssty24	Ssty24	Y	9057670	9059908	+	TRUE	PV553102	XM_063280616.1
Tty34	Tty34	Y	10072274	10102767	+	FALSE	PV553214
Xpr1l-ps2	Xpr1l-ps2	Y	11177491	11281352	+	FALSE	PV553131	XM_063280698.1	Xenotropic and polytropic retrovirus receptor 1-like pseudogene
Tty23	Tty23	Y	11448045	11487743	+	FALSE	PV553196
Tty27	Tty27	Y	11564784	11571880	+	FALSE	PV553228
Tty32	Tty32	Y	11999343	12023536	+	FALSE	PV553217
Glrxl-ps21	Glrxl-ps21	Y	13670242	13737861	+	FALSE	PV553237	XM_063280634.1	Glutaredoxin-like pseudogene
Tty28	Tty28	Y	14162515	14177045	-	FALSE	PV553235
Glrxl-ps22	Glrxl-ps22	Y	14177183	14189098	+	FALSE	PV553133	XM_063280634.1	Glutaredoxin-like pseudogene
Tty21	Tty21	Y	14995568	15000558	-	FALSE	PV553220
Glrxl-ps23	Glrxl-ps23	Y	15706675	15718034	+	FALSE	PV553127	XM_063280634.1	Glutaredoxin-like pseudogene
Glrxl-ps3	Glrxl-ps3	Y	15716628	15729047	-	FALSE	PV553185	XM_063280634.1	Glutaredoxin-like pseudogene
Tty17	Tty17	Y	16116330	16126979	-	FALSE	PV553174
Glrxl-ps5	Glrxl-ps5	Y	16267211	16271648	+	FALSE	PV553163	BC079250.1	Glutaredoxin-like pseudogene
Dlg5-ps1	Dlg5-ps1	Y	16876263	16889610	-	FALSE	PV553171		Disks large homolog 5-like pseudogene
Tty20	Tty20	Y	16894688	16916206	+	FALSE	PV553234
Tty33	Tty33	Y	18222784	18271680	+	FALSE	PV553182
Dlg5-ps2	Dlg5-ps2	Y	18787570	18802972	+	FALSE	PV553167	XM_059274512.1	Disks large homolog 5-like pseudogene
Tty14	Tty14	Y	19673108	19679945	-	FALSE	PV553192
Glrxl-ps24	Glrxl-ps24	Y	20353131	20375800	-	FALSE	PV553181	XM_063280634.1	Glutaredoxin-like pseudogene
Tty29	Tty29	Y	20435503	20438740	+	FALSE	PV553187
Tty5_v1	Tty5	Y	20443838	20469249	-	FALSE	PV553151
Tty5_v2	Tty5	Y	20443838	20469209	-	FALSE	PV553160
Tty5_v3	Tty5	Y	20443838	20469220	-	FALSE	PV553170
Glrxl-ps25_v1	Glrxl-ps25	Y	21142676	21197785	+	FALSE	PV553213	BC079250.1	Glutaredoxin-like pseudogene
Glrxl-ps25_v2	Glrxl-ps25	Y	21142678	21197787	+	FALSE	PV553219
Glrxl-ps25_v3	Glrxl-ps25	Y	21142691	21197787	+	FALSE	PV553176
Glrxl-ps25_v4	Glrxl-ps25	Y	21142693	21197784	+	FALSE	PV553134
Glrxl-ps25_v5	Glrxl-ps25	Y	21142723	21197782	+	FALSE	PV553222
Glrxl-ps25_v6	Glrxl-ps25	Y	21142732	21197791	+	FALSE	PV553208
Glrxl-ps25_v7	Glrxl-ps25	Y	21142735	21197784	+	FALSE	PV553153
Glrxl-ps25_v8	Glrxl-ps25	Y	21158380	21197790	+	FALSE	PV553143
Glrxl-ps25_v9	Glrxl-ps25	Y	21158417	21197783	+	FALSE	PV553189
Glrxl-ps25_v10	Glrxl-ps25	Y	21158433	21197790	+	FALSE	PV553232
Tty15	Tty15	Y	21216284	21227029	-	FALSE	PV553162
Tty22	Tty22	Y	21618507	21638889	-	FALSE	PV553146
Tty25	Tty25	Y	21648053	21656389	+	FALSE	PV553236
Tty19	Tty19	Y	24135379	24222953	+	FALSE	PV553216
Laidy-ps1	Laidy-ps1	Y	26349109	26368978	+	FALSE	PV553227	XM_039100306.2	Large amplified intrinsically disordered protein-coding gene on the Y chromosome pseudogene
Tty41a	Tty41a	Y	27147522	27392378	-	FALSE	PV553175
Laidy-ps2	Laidy-ps2	Y	28332256	28340385	+	FALSE	PV553138	XM_039100306.2	Large amplified intrinsically disordered protein-coding gene on the Y chromosome pseudogene
Glrxl-ps1_v1	Glrxl-ps1	Y	29524890	29700358	-	FALSE	PV553130	XM_063280634.1	Glutaredoxin-like pseudogene
Glrxl-ps1_v2	Glrxl-ps1	Y	29524890	29700358	-	FALSE	PV553141
Tty41d	Tty41d	Y	32194965	32338389	-	FALSE	PV553132
Laidy-ps8	Laidy-ps8	Y	32717590	32733635	-	FALSE	PV553144	MN842289.1	Large amplified intrinsically disordered protein-coding gene on the Y chromosome pseudogene
Tty43	Tty43	Y	34278698	34319148	-	FALSE	PV553194
Glrxl-ps6	Glrxl-ps6	Y	34662741	34703505	-	FALSE	PV553169	XM_032899123.1	Glutaredoxin-like pseudogene
Laidy-ps3	Laidy-ps3	Y	34883667	34891784	+	FALSE	PV553229	XM_039100306.2	Large amplified intrinsically disordered protein-coding gene on the Y chromosome pseudogene
Cfap95l-ps2	Cfap95l-ps2	Y	35064337	35120597	-	FALSE	PV553223	AY383663.1	Cilia- and flagella-associated protein 95-like pseudogene
Glrxl-ps7	Glrxl-ps7	Y	35167707	35172017	-	FALSE	PV553225	XM_032899123.1	Glutaredoxin-like pseudogene
Tty41b	Tty41b	Y	35840760	35896953	-	FALSE	PV553178
Glrxl-ps8	Glrxl-ps8	Y	35944194	35985188	-	FALSE	PV553199	XM_032899123.1	Glutaredoxin-like pseudogene
Glrxl-ps9	Glrxl-ps9	Y	36444358	36513669	-	FALSE	PV553148	XM_063280604.1	Glutaredoxin-like pseudogene
Laidy-ps4	Laidy-ps4	Y	36833444	36840704	+	FALSE	PV553221	XM_039100306.2	Large amplified intrinsically disordered protein-coding gene on the Y chromosome pseudogene
Glrxl-ps10	Glrxl-ps10	Y	37581487	37650760	-	FALSE	PV553212	XM_063280604.1	Glutaredoxin-like pseudogene
Glrxl-ps11	Glrxl-ps11	Y	38216649	38221012	-	FALSE	PV553202	XM_032899123.1	Glutaredoxin-like pseudogene
Glrxl-ps2	Glrxl-ps2	Y	39184788	39453045	-	FALSE	PV553186		Glutaredoxin-like pseudogene
Cfap95l-ps3_v1	Cfap95l-ps3	Y	39894376	40035956	-	FALSE	PV553195		Cilia- and flagella-associated protein 95-like pseudogene
Cfap95l-ps3_v2	Cfap95l-ps3	Y	39894376	40035940	-	FALSE	PV553149		Cilia- and flagella-associated protein 95-like pseudogene
Glrxl-ps12	Glrxl-ps12	Y	39996332	39999369	-	FALSE	PV553128	BC079250.1	Glutaredoxin-like pseudogene
Glrxl-ps13	Glrxl-ps13	Y	40475955	40511550	-	FALSE	PV553183		Glutaredoxin-like pseudogene
Laidy-ps5	Laidy-ps5	Y	40588956	40597089	+	FALSE	PV553191	XM_039100306.2	Large amplified intrinsically disordered protein-coding gene on the Y chromosome pseudogene
Glrxl-ps14	Glrxl-ps14	Y	41371982	41375083	-	FALSE	PV553207	XM_032899123.1	Glutaredoxin-like pseudogene
Glrxl-ps15	Glrxl-ps15	Y	41841616	41845953	-	FALSE	PV553209	XM_032899123.1	Glutaredoxin-like pseudogene
Glrxl-ps16	Glrxl-ps16	Y	42307719	42350218	-	FALSE	PV553193	XM_063280604.1	Glutaredoxin-like pseudogene
Tty44	Tty44	Y	42490216	42495445	+	FALSE	PV553142
Ssty25	Ssty25	Y	42948630	42950817	-	TRUE	PV553082
Ssty-ps12	Ssty-ps12	Y	43041121	43043434	-	FALSE	PV553205
Ssty19	Ssty19	Y	43610466	43612736	-	TRUE	PV553085
Ssty27	Ssty27	Y	44364365	44366518	-	TRUE	PV553076
Tty45	Tty45	Y	44892096	44958436	+	FALSE	PV553226
Ssty28	Ssty28	Y	45214308	45216567	+	TRUE	PV553064
Ssty40	Ssty40	Y	45214346	45227179	+	TRUE	PV553100
Xpr1l-ps3	Xpr1l-ps3	Y	45426114	45446478	+	FALSE	PV553136	HQ022830.1	Xenotropic and polytropic retrovirus receptor 1-like pseudogene
Ssty29	Ssty29	Y	48435052	48437236	-	TRUE	PV553098
Ssty12_v1	Ssty12	Y	48553322	48555598	-	TRUE	PV553071
Ssty12_v2	Ssty12	Y	48553322	48555541	-	TRUE	PV553073
Ssty-ps13	Ssty-ps13	Y	48645787	48648065	-	FALSE	PV553197
Cfap95l-ps1	Cfap95l-ps1	Y	49357230	49446587	+	FALSE	PV553231	XM_063287007.1	Cilia- and flagella-associated protein 95-like pseudogene
Xpr1l-ps4	Xpr1l-ps4	Y	50171984	50280869	+	FALSE	PV553172	XM_017888797.1	Xenotropic and polytropic retrovirus receptor 1-like pseudogene
Xpr1l-ps6	Xpr1l-ps6	Y	50296394	50351649	+	FALSE	PV553166	XM_017888797.1	Xenotropic and polytropic retrovirus receptor 1-like pseudogene
Glrxl-ps17	Glrxl-ps17	Y	50451587	50454714	+	FALSE	PV553224	BC079250.1	Glutaredoxin-like pseudogene
Ssty-ps1	Ssty-ps1	Y	50815009	50817304	+	FALSE	PV553139	XM_063280658.1
Ssty32_v1	Ssty32	Y	50907371	50909587	+	TRUE	PV553119
Ssty32_v2	Ssty32	Y	50907392	50909590	+	TRUE	PV553067
Ssty39	Ssty39	Y	51692432	51694678	-	TRUE	PV553108	XM_063285150
Ssty33_v1	Ssty33	Y	51817205	51819475	-	TRUE	PV553089
Ssty33_v2	Ssty33	Y	51817226	51819492	-	TRUE	PV553062
Ssty-ps4	Ssty-ps4	Y	51909815	51912102	-	FALSE	PV553233
Ssty34	Ssty34	Y	52446455	52448682	-	TRUE	PV553104
Ssty35	Ssty35	Y	52561770	52573377	-	TRUE	PV553086
Xpr1l-ps5	Xpr1l-ps5	Y	54175884	54314193	+	FALSE	PV553177	XM_063280698.1	Xenotropic and polytropic retrovirus receptor 1-like pseudogene
Ssty16	Ssty16	Y	55014460	55016700	-	TRUE	PV553097
Ssty17_v1	Ssty17	Y	55185727	55187946	-	TRUE	PV553060	XM_063280597.1
Ssty17_v2	Ssty17	Y	55185727	55187946	-	TRUE	PV553091	XM_063280597.1
Ssty8_v1	Ssty8	Y	55271307	55273523	-	TRUE	PV553123
Ssty8_v2	Ssty8	Y	55271307	55273519	-	TRUE	PV553065
Ssty20_v1	Ssty20	Y	55356771	55444486	-	TRUE	PV553083
Ssty20_v2-ps	Ssty20	Y	55356771	55359024	-	FALSE	PV553155
Ssty2	Ssty2	Y	55544547	55546794	-	TRUE	PV553061
Ssty36	Ssty36	Y	55801457	55803652	-	TRUE	PV553093
Ssty21	Ssty21	Y	55972549	55974743	-	TRUE	PV553081
Ssty5	Ssty5	Y	56143661	56145880	-	TRUE	PV553096
Ssty1_v1	Ssty1	Y	56229264	56231482	-	TRUE	PV553078
Ssty1_v2	Ssty1	Y	56229264	56231482	-	TRUE	PV553122	XM_063280603.1
Ssty3	Ssty3	Y	56400558	56402837	-	TRUE	PV553063
Ssty4_v1	Ssty4	Y	56486141	56488352	-	TRUE	PV553121
Ssty4_v2	Ssty4	Y	56486141	56488378	-	TRUE	PV553074
Ssty10_v1	Ssty10	Y	56571713	56573936	-	TRUE	PV553068
Ssty10_v2	Ssty10	Y	56571713	56573936	-	TRUE	PV553120
Ssty6	Ssty6	Y	56681521	56683731	-	TRUE	PV553077
Ssty9_v1	Ssty9	Y	56768519	56770805	-	TRUE	PV553070
Ssty9_v2	Ssty9	Y	56768522	56770814	-	TRUE	PV553117
Ssty18_v1	Ssty18	Y	57651337	57653541	-	TRUE	PV553072
Ssty18_v2	Ssty18	Y	57651337	57653593	-	TRUE	PV553124
Ssty-ps6	Ssty-ps6	Y	58069111	58070153	-	FALSE	PV553145
Tty41c	Tty41c	Y	58574515	58622315	-	FALSE	PV553173
Glrxl-ps18	Glrxl-ps18	Y	58900206	58940966	-	FALSE	PV553210	XM_021709112.1	Glutaredoxin-like pseudogene
Ssty-ps7	Ssty-ps7	Y	59417102	59419294	+	FALSE	PV553201
Ssty37	Ssty37	Y	59532926	59535120	+	TRUE	PV553075	XM_063280612.1	matches XM_063280612.1, but is shorter at 3' end (with polyA)
Tty50	Tty50	Y	61801102	61842262	-	FALSE	PV553200
Laidy-ps9	Laidy-ps9	Y	62754392	62797973	-	FALSE	PV553126	XM_031369080.1	Large amplified intrinsically disordered protein-coding gene on the Y chromosome pseudogene
Ssty-ps8_v1	Ssty-ps8	Y	66586137	66588227	+	FALSE	PV553206	XM_063280668.1
Ssty-ps8_v2	Ssty-ps8	Y	66586161	66588385	+	FALSE	PV553184
Ssty-ps8_v3	Ssty-ps8	Y	66586183	66588390	+	FALSE	PV553218
Ssty-ps9	Ssty-ps9	Y	67712423	67721362	-	FALSE	PV553137
Ssty22_v1	Ssty22	Y	67914647	67916919	+	TRUE	PV553118	XM_063280648.1
Ssty22_v2	Ssty22	Y	67914647	67916919	+	TRUE	PV553066
Ssty13	Ssty13	Y	68142512	68144728	+	TRUE	PV553094	XM_063280605.1
Ssty14	Ssty14	Y	68279822	68282038	-	TRUE	PV553088	XM_063280646.1
Ssty-ps10	Ssty-ps10	Y	68673151	68676119	+	FALSE	PV553180
Ssty-ps2	Ssty-ps2	Y	68673926	68676121	+	FALSE	PV553165
Ssty38	Ssty38	Y	68912218	68914390	+	TRUE	PV553069
Ssty-ps3	Ssty-ps3	Y	69220330	69222500	+	FALSE	PV553164
Ssty15	Ssty15	Y	69430015	69439644	+	TRUE	PV553105	XM_063280678.1
Ssty7	Ssty7	Y	69875957	69878149	+	TRUE	PV553106
Ssty23	Ssty23	Y	70232950	70235094	-	TRUE	PV553092
Tty51	Tty51	Y	70499682	70503392	-	FALSE	PV553204
Tty52	Tty52	Y	70945676	71259846	-	FALSE	PV553168
Tty31	Tty31	Y	72406054	72408741	+	FALSE	PV553147		sequence on mouse Y; conserved through mammals
Ssty-ps11	Ssty-ps11	Y	72945297	72952609	-	FALSE	PV553203
Glrxl-ps19	Glrxl-ps19	Y	73118073	73157768	+	FALSE	PV553198	XM_032899123.1	Glutaredoxin-like pseudogene
Laidy-ps6	Laidy-ps6	Y	79466784	79518147	+	FALSE	PV553230	XM_039100306.2	Large amplified intrinsically disordered protein-coding gene on the Y chromosome pseudogene
Glrxl-ps20	Glrxl-ps20	Y	79654082	79659771	+	FALSE	PV553157	XM_021709112.1	Glutaredoxin-like pseudogene
Laidy-ps7	Laidy-ps7	Y	79713038	79725364	-	FALSE	PV553215	XM_039100306.2	Large amplified intrinsically disordered protein-coding gene on the Y chromosome pseudogene
Vbp1x	Vbp1x	XTR	16747	34619	-	TRUE	PV553109	NM_001398700.1	Our sequence is not exactly the same as NM_001398700.1
Hsfx3lx	Hsfx3lx	XTR	35459	37074	-	TRUE	PV553112
Smim9x	Smim9x	XTR	36381	39326	+	TRUE	PV553110
Mpp1x	Mpp1x	XTR	40878	50022	+	TRUE	PV553113	NM_001037659.1	Our sequence is not exactly the same as NM_001037659.1 and extends further toward 5' end
Dkc1x	Dkc1x	XTR	494598	510949	-	TRUE	PV553111	NM_133419.1
