## Supplemental_Table_4 for "The SHR/Akr Y chromosome reveals repeated turnover of the rat pseudoautosomal region"

### Sheet: Sheet1
Table S4: X-Y pair identity
X-Y Pair	Y transcript	X transcript	percent identity	dN	dS	dN/dS
Vbp1x/Vbp1y	Vbp1y	Vbp1x	99.6599	0	0.0221	0.001
Hsfx3lx/Hsfx3ly	Hsfx3ly	Hsfx3lx	99.1749	0	0.0308	0.001
Smim9x/Smim9y	Smim9y	Smim9x	97.9834	0.0166	0.031	0.5346
Mpp1x/Mpp1y	Mpp1y	Mpp1x	99.7145	0.0016	0.0205	0.0757
Dkc1x/Dkc1y	Dkc1y	Dkc1x	99.8008	0	0.0146	0.001
Sox3/Sry	Sry4	NM_001401192.1	58.7002	0.4146	4.748	0.0873
Med14/Med14y	Med14y	NM_001191727.2	93.8184	0.0389	0.1385	0.2811
Tspyl2/Tspy1	Tspy1	NM_001191618.3	54.4662	0.6037	2.1858	0.2762
Zfx/Zfy	Zfy_v2	NM_001109017.3	82.0908	0.143	0.5419	0.2639
Zfx/Zfy	Zfy_v1	NM_001109017.3	82.0908	0.143	0.5419	0.2639
Sox3/Sry	nonHMGSry	NM_001401192.1	48.7179	0.5854	74.7693	0.0078
Sox3/Sry	Sry4a	NM_001401192.1	60.6264	0.4304	4.8215	0.0893
Sox3/Sry	Sry1	NM_001401192.1	61.4865	0.3471	7.6761	0.0452
Sox3/Sry	Sry3c	NM_001401192.1	61.2613	0.3502	9.0667	0.0386
Rbmx/Rbmy1j	Rbmy1j	NM_001025663.2	67.57	0.2854	2.7258	0.1047
Sox3/Sry	Sry3b	NM_001401192.1	61.2613	0.3502	9.0666	0.0386
Uba1/Uba1y1	Uba1y1_v1	NM_001014080.1	81.047	0.0854	0.857	0.0997
Uba1/Uba1y1	Uba1y1_v2	NM_001014080.1	81.047	0.0854	0.857	0.0997
Uba1/Uba1y1	Uba1y1_v3	NM_001014080.1	81.215	0.0889	0.8262	0.1076
Sox3/Sry	Sry3bII	NM_001401192.1	61.2613	0.3502	9.0667	0.0386
Kdm5c/Kdm5d	Kdm5d	NM_004187.5	77.7483	0.1172	1.0058	0.1165
Sox3/Sry	Sry2	NM_001401192.1	61.7716	0.3524	7.5538	0.0467
Sox3/Sry	Sry3a	NM_001401192.1	61.4865	0.3455	9.1567	0.0377
Sox3/Sry	Sry3bI	NM_001401192.1	61.6092	0.339	8.692	0.039
Uba1/Uba1y1	Uba1y2_v1	NM_001014080.1	81.2362	0.0832	0.8505	0.0978
Uba1/Uba1y1	Uba1y2_v2	NM_001014080.1	81.2362	0.0832	0.8505	0.0978
Uba1/Uba1y1	Uba1y3_v1	NM_001014080.1	81.2362	0.0832	0.8505	0.0978
Uba1/Uba1y1	Uba1y3_v3	NM_001014080.1	81.2362	0.0832	0.8505	0.0978
Eif2s3x/Eif2s3y	Eif2s3y_v2	NM_001100542.1	86.8644	0.0077	0.9172	0.0084
Eif2s3x/Eif2s3y	Eif2s3y_v1	NM_001100542.1	86.8644	0.0077	0.9172	0.0084
Kdm6a/Uty	Uty_v1	NM_009483.3	82.4517	0.1231	0.5637	0.2184
Kdm6a/Uty	Uty_v2	NM_009483.3	82.4517	0.1231	0.5637	0.2184
Ddx3x/Ddx3y	Ddx3y	NM_001398751.1	84.5641	0.0458	0.8642	0.053
Usp9x/Usp9y	Usp9y	NM_001434267.1	83.5899	0.077	0.803	0.0959
