## Supplemental_Table_5 for "The SHR/Akr Y chromosome reveals repeated turnover of the rat pseudoautosomal region"

### Sheet: Sheet1
Table S5: Accessions used for gene expression analyses
Accession Number	Type	Mode	Tissue	Reference
SRR21785965	reads	transcriptome	aorta	Zeng et al., 2023
SRR1001913	reads	transcriptomr	testis	this study
SRR12772597	reads	transcriptomr	brain
SRR12772603	reads	transcriptomr	brain
SRR25507099	reads	transcriptomr	brain	Patee et al., 2022
SRR18572679	reads	transcriptomr	brain	Patee et al., 2022
SRR9005686	reads	transcriptomr	colon	Yang et al., 2020
SRR9005687	reads	transcriptomr	colon	Yang et al., 2020
SRR21998798	reads	transcriptomr	hippocampus	Chang et al., 2023
ERR3367716	reads	transcriptomr	heart	van Heesch et al. 2019
ERR4882036	reads	transcriptomr	heart	Witte et al., 2021
SRR26046422	reads	transcriptomr	heart	Patee et al., 2022
SRR18568832	reads	transcriptomr	kidney	Patee et al., 2022
ERR653350	reads	transcriptomr	liver	Schafer et al. 2015
SRR12927161	reads	transcriptomr	liver	Senko et al. 2022
SRR12927174	reads	transcriptomr	liver	Senko et al. 2022
SRR18574182	reads	transcriptomr	liver	Patee et al., 2022
SRR26424675	reads	transcriptomr	liver	Patee et al., 2022
SRR24987601	reads	transcriptomr	medulla oblongata
SRR30971810	reads	transcriptomr	sertoli cells	Li et al. 2025
SRR30971814	reads	transcriptomr	sertoli cells	Li et al. 2025
SRR922255	reads	transcriptomr	spermatogonia	Chalmel et al., 2014
SRR922256	reads	transcriptomr	pachytene spermatocytes	Chalmel et al., 2014
SRR922257	reads	transcriptomr	pachytene spermatocytes	Chalmel et al., 2014
SRR22450576	reads	transcriptomr	round spermatids	Fice and Robaire, 2025
SRR922259	reads	transcriptomr	round spermatids	Chalmel et al., 2014
SRR18264657	reads	transcriptomr	mature sperm	Wang et al., 2022
SRR18264658	reads	transcriptomr	mature sperm	Wang et al., 2022
