## Supplemental_Table_6 for "The SHR/Akr Y chromosome reveals repeated turnover of the rat pseudoautosomal region"

### Sheet: Sheet1
Table S6: Accessions used for copy number analyses
Accession Number	Type	Mode	Strain	Reference
GCF_015227675.2	assembly	genome	BN	Howe et al., 2021
SRR17888681	reads	genome	SHR	Kalbfleisch et al., 2023
ERR224462	reads	genome	SHR
SRR24926859	reads	genome	SHR	Dwinell et al., 2025
SRR24926813	reads	genome	WKY	Dwinell et al., 2025
ERR224468	reads	genome	WKY	Atanur et al., 2013
ERR224469	reads	genome	WKY	Atanur et al., 2013
SRR27293236	reads	genome	SD
SRR7415781	reads	genome	SD	Bian et al., 2018
SRR24926783	reads	genome	BN	Dwinell et al., 2025
SRR24926786	reads	genome	BN	Dwinell et al., 2025
SRR24926807	reads	genome	BN	Dwinell et al., 2025
SRR27117014	reads	genome	BN	Chen et al., 2025
SRR17888679	reads	genome	SHRSP/BbbUtx	Kalbfleisch et al 2023
