## Supplemental_Data_2 for "The SHR/Akr Y chromosome reveals repeated turnover of the rat pseudoautosomal region"

chrY	1	214724	1	A	Link0?????	1	214724	+	Link0
chrY	214725	353120	2	F	AC239701.6	1	138396	-	RNAEX-260G2
chrY	353121	439680	3	F	AC239813.3	1	86560	-	RNAEX-144J13
chrY	439681	507747	4	F	AC239865.4	81872	149938	+	RNAEX-139H7
chrY	507748	584051	5	F	AC279199.1	41387	117690	+	RNECO-180E22
chrY	584052	681473	6	F	AC239817.2	1	97422	+	RNAEX-258F11
chrY	681474	811130	7	F	AC240535.5	1	129657	-	RNECO-36F14
chrY	811131	889090	8	F	AC242859.2	21912	99871	+	RNAEX-126O4
chrY	889091	933254	9	F	AC279174.1	1001	45164	+	RNECO-359C22
chrY	933255	1030126	10	F	AC239816.2	1	96872	-	RNAEX-258E6
chrY	1030127	1038194	11	F	AC279186.1	27727	35794	+	RNAEX-13N17
chrY	1038195	1189318	12	F	AC242953.5	1	151124	-	RNECO-262F21
chrY	1189319	1370274	13	F	AC241873.4	3533	184488	+	RNECO-306A14
chrY	1370275	1485263	14	F	AC242055.4	50039	165027	+	RNAEX-217G19
chrY	1485264	1596720	15	F	AC279205.1	89736	201192	+	RNAEX-115G6
chrY	1596721	1728915	16	F	AC243841.9	45681	177875	+	RNAEX-75I23
chrY	1728916	1795082	17	F	AC279160.1	77068	143234	+	RNECO-25F2
chrY	1795083	1911120	18	F	AC240408.3	1	116038	+	RNAEX-99P7
chrY	1911121	1992388	19	F	AC241714.5	88468	169735	+	RNECO-285B20
chrY	1992389	2011617	20	F	AC254118.1	1	19229	-	RNECO-29M9
chrY	2011618	2061617	21	N	gap
chrY	2061618	2086788	22	A	AC246518.2	23760	48930	-	RNECO-39A18
chrY	2086789	2179317	23	F	AC244845.2	1	92529	-	RNECO-355C21
chrY	2179318	2197210	24	A	AC243912.4	110113	128005	-	RNECO-227P13
chrY	2197211	2365022	25	F	AC241722.3	1	167812	-	RNECO-357D12
chrY	2365023	2454930	26	F	AC243463.5	1	89908	-	RNAEX-201K15
chrY	2454931	2577936	27	F	AC243833.3	1	123006	-	RNECO-276N22
chrY	2577937	2670697	28	F	AC241563.4	1	92761	-	RNAEX-37I8
chrY	2670698	2774545	29	F	AC246658.4	1	103848	-	RNAEX-341M12
chrY	2774546	2852397	30	F	AC279234.1	5155	83006	-	RNECO-311E19
chrY	2852398	2952827	31	F	AC243923.3	1	100430	-	RNAEX-350K1
chrY	2952828	2971059	32	F	AC243575.3	1	18232	-	RNECO-288K3
chrY	2971060	3078110	33	F	AC242293.5	18237	125287	+	RNAEX-127O9
chrY	3078111	3192971	34	F	AC241445.4	1	114861	-	RNAEX-355K1
chrY	3192972	3264815	35	F	AC240821.2	1	71844	-	RNECO-63P2
chrY	3264816	3400517	36	F	AC240815.7	1	135702	-	RNAEX-226B9
chrY	3400518	3531283	37	F	AC242615.8	34262	165027	+	RNECO-74B18
chrY	3531284	3541688	38	F	AC243924.4	1	10405	-	RNECO-342C14
chrY	3541689	3664026	39	A	Link24????	8424	130761	+	Link24
chrY	3664027	3741114	40	F	AC279194.1	1	77088	+	RNAEX-186K3
chrY	3741115	3864587	41	F	AC241921.5	1	123473	-	RNECO-258E10
chrY	3864588	3956673	42	F	AC241920.3	1	92086	-	RNECO-190O7
chrY	3956674	4016908	43	F	AC279187.1	67662	127896	+	RNECO-195K23
chrY	4016909	4065158	44	F	AC279178.1	82628	130877	-	RNECO-176N21
chrY	4065159	4197772	45	F	AC240648.3	1	132614	-	RNECO-139H16
chrY	4197773	4274012	46	F	AC240769.3	1	76240	-	RNAEX-49H5
chrY	4274013	4330736	47	F	AC240624.3	171259	227982	+	RNAEX-357F13
chrY	4330737	4408595	48	F	AC240635.3	52825	130683	+	RNECO-90C11
chrY	4408596	4530729	49	F	AC241398.5	1	122134	-	RNAEX-311B4
chrY	4530730	4625623	50	F	AC242637.8	38465	133358	+	RNAEX-303J15
chrY	4625624	4771860	51	F	AC243511.4	2759	148995	+	RNAEX-93D6
chrY	4771861	4835610	52	F	AC241935.6	1	63750	-	RNECO-173O14
chrY	4835611	4931593	53	F	AC241705.6	1	95983	-	RNAEX-298C11
chrY	4931594	4997206	54	A	Link20????	6885	72497	-	Link20
chrY	4997207	5084098	55	F	AC246908.2	1	86892	-	RNAEX-322C17
chrY	5084099	5237352	56	F	AC246525.4	18067	171320	+	RNECO-131C3
chrY	5237353	5323028	57	F	AC245762.3	1	85676	-	RNECO-352O15
chrY	5323029	5433566	58	F	AC244836.4	1	110538	-	RNECO-180M21
chrY	5433567	5486984	59	F	AC244225.6	1	53418	-	RNECO-145F10
chrY	5486985	5631612	60	F	AC243644.3	1	144628	-	RNECO-322N7
chrY	5631613	5724885	61	F	AC243207.5	1	93273	-	RNECO-127P12
chrY	5724886	5842377	62	F	AC242543.6	32232	149723	+	RNECO-329P21
chrY	5842378	5942774	63	F	AC241860.4	1	100397	-	RNECO-277M10
chrY	5942775	6011639	64	F	AC242508.4	39922	108786	+	RNECO-178D13
chrY	6011640	6151662	65	F	AC241549.4	1	140023	-	RNAEX-324I16
chrY	6151663	6281683	66	F	AC242583.8	1	130021	-	RNECO-224D21
chrY	6281684	6285380	67	A	Link18????	5251	8947	+	Link18
chrY	6285381	6411332	68	F	AC242463.4	1	125952	+	RNECO-167L19
chrY	6411333	6490761	69	F	AC241373.4	116501	195929	+	RNAEX-198C9
chrY	6490762	6597018	70	F	AC241930.3	1	106257	-	RNAEX-188N15
chrY	6597019	6717634	71	F	AC241647.5	1	120616	-	RNAEX-107E8
chrY	6717635	6780080	72	F	AC242807.4	19841	82286	+	RNAEX-90N23
chrY	6780081	6884998	73	F	AC242584.6	1	104918	-	RNECO-233L20
chrY	6884999	6941992	74	F	AC241716.2	82495	139488	+	RNECO-54L4
chrY	6941993	7112736	75	F	AC241594.2	15853	186596	+	RNAEX-105I17
chrY	7112737	7217206	76	F	AC242886.6	1	104470	-	RNECO-185E18
chrY	7217207	7317878	77	F	AC280348.1	82684	183355	+	RNAEX-296N21
chrY	7317879	7353413	78	F	AC246603.7	94770	130304	+	RNAEX-10N4
chrY	7353414	7423834	79	F	AC243208.4	1	70421	-	RNECO-231M18
chrY	7423835	7561705	80	F	AC242951.6	18380	156250	+	RNECO-13N7
chrY	7561706	7620552	81	F	AC242380.3	1	58847	-	RNAEX-281A17
chrY	7620553	7777549	82	F	AC242240.5	1	156997	-	RNAEX-326K17
chrY	7777550	7878018	83	F	AC242539.4	1	100469	-	RNECO-267L15
chrY	7878019	8011452	84	F	AC241238.5	1	133434	-	RNAEX-173C12
chrY	8011453	8114631	85	F	AC242510.3	43447	146625	+	RNECO-201L14
chrY	8114632	8156299	86	F	AC241706.4	96243	137910	+	RNAEX-301L5
chrY	8156300	8215094	87	F	AC241960.5	27124	85918	+	RNECO-180A15
chrY	8215095	8335394	88	F	AC242838.5	1	120300	-	RNAEX-346N13
chrY	8335395	8462279	89	F	AC241562.6	6877	133761	+	RNAEX-283E11
chrY	8462280	8538469	90	F	AC243431.4	84787	160976	+	RNAEX-31A6
chrY	8538470	8649711	91	F	AC242864.4	1	111242	-	RNECO-58N13
chrY	8649712	8725504	92	F	AC241924.3	75869	151661	+	RNECO-111F19
chrY	8725505	8863037	93	F	AC245401.3	4658	142190	+	RNECO-48F18
chrY	8863038	8930833	94	F	AC241473.5	1	67796	-	RNECO-321M21
chrY	8930834	9037323	95	F	AC241922.5	1	106490	-	RNECO-324K9
chrY	9037324	9158327	96	F	AC240852.6	1	121004	-	RNAEX-262J11
chrY	9158328	9269437	97	F	AC240907.4	1	111110	-	RNECO-92G10
chrY	9269438	9400679	98	F	AC242609.6	1	131242	-	RNECO-254I10
chrY	9400680	9539203	99	F	AC242253.3	51418	189941	+	RNAEX-102I10
chrY	9539204	9577980	100	F	AC243174.3	67553	106329	+	RNECO-204D1
chrY	9577981	9581552	101	A	Link23????	7618	11189	+	Link23
chrY	9581553	9698134	102	F	AC244812.3	1	116582	-	RNAEX-259L10
chrY	9698135	9779388	103	F	AC243895.4	1	81254	-	RNAEX-217F24
chrY	9779389	9933126	104	F	AC243611.5	1	153738	-	RNAEX-253D23
chrY	9933127	10054312	105	F	AC243069.3	1	121186	-	RNAEX-104M1
chrY	10054313	10171507	106	F	AC241919.5	1	117195	-	RNECO-159K21
chrY	10171508	10286722	107	F	AC243179.4	30383	145597	+	RNAEX-76H11
chrY	10286723	10393712	108	F	AC241859.2	1	106990	-	RNECO-270J7
chrY	10393713	10519840	109	F	AC241245.3	1	126128	-	RNAEX-313C18
chrY	10519841	10608563	110	F	AC241958.3	25353	114075	+	RNAEX-164A22
chrY	10608564	10650652	111	F	AC241695.3	1	42089	-	RNAEX-180N19
chrY	10650653	10677490	112	A	Link22????	5379	32216	+	Link22
chrY	10677491	10842310	113	F	AC243672.4	1	164820	+	RNAEX-57G19
chrY	10842311	10928860	114	F	AC242977.5	1	86550	-	RNAEX-339C20
chrY	10928861	11083912	115	F	AC241888.4	1	155052	-	RNECO-253N5
chrY	11083913	11130461	116	F	AC241915.4	77246	123794	+	RNAEX-250G8
chrY	11130462	11188177	117	F	AC242925.3	39888	97603	+	RNECO-139H6
chrY	11188178	11264783	118	F	AC243168.3	1	76606	-	RNAEX-101J12
chrY	11264784	11355552	119	F	AC241704.4	1	90769	-	RNAEX-265P13
chrY	11355553	11406781	120	F	AC241454.5	1	51229	-	RNECO-256D3
chrY	11406782	11516330	121	F	AC241696.3	10941	120489	+	RNAEX-209I21
chrY	11516331	11649796	122	F	AC242272.4	1	133466	-	RNAEX-12L5
chrY	11649797	11704045	123	F	AC240819.2	1	54249	-	RNAEX-350H21
chrY	11704046	11741798	124	F	AC240770.3	1	37753	-	RNAEX-138E15
chrY	11741799	11857410	125	F	AC242259.3	1	115612	-	RNAEX-105C12
chrY	11857411	11938839	126	F	AC241709.3	64534	145962	+	RNAEX-220P10
chrY	11938840	12008394	127	F	AC242639.3	13746	83300	+	RNECO-279O21
chrY	12008395	12138608	128	F	AC241472.6	1	130214	-	RNECO-287M21
chrY	12138609	12216716	129	F	AC242453.3	1	78108	-	RNECO-51O11
chrY	12216717	12308844	130	F	AC242980.4	1	92128	-	RNECO-55G6
chrY	12308845	12399319	131	F	AC243497.4	1	90475	-	RNECO-8P19
chrY	12399320	12480115	132	F	AC242381.4	1	80796	-	RNAEX-281C24
chrY	12480116	12535571	133	F	AC241707.3	50193	105648	+	RNAEX-137M5
chrY	12535572	12665125	134	F	AC241595.4	1215	130768	+	RNAEX-124D15
chrY	12665126	12779602	135	F	AC242509.6	1	114477	-	RNECO-200L1
chrY	12779603	12931593	136	F	AC241244.3	1	151991	-	RNAEX-108G8
chrY	12931594	13000500	137	F	AC241703.3	1	68907	-	RNAEX-358L20
chrY	13000501	13112855	138	F	AC242623.4	31076	143430	+	RNECO-102A13
chrY	13112856	13164733	139	F	AC242274.6	80700	132577	+	RNAEX-52A19
chrY	13164734	13320637	140	F	AC241648.3	3909	159812	+	RNECO-237F9
chrY	13320638	13410818	141	F	AC240949.5	48522	138702	+	RNECO-131P18
chrY	13410819	13460061	142	A	AC279165.1	7999	57241	+	RNECO-104G1
chrY	13460062	13609785	143	F	AC279181.1	1	149724	-	RNAEX-266K3
chrY	13609786	13622937	144	A	OQ201340.1	32018	45169	+	RNAEX-150N2
chrY	13622938	13730324	145	F	AC241918.5	1	107387	+	RNECO-156P22
chrY	13730325	13791283	146	F	AC243283.4	1	60959	-	RNECO-22J17
chrY	13791284	13851955	147	F	AC241399.4	45038	105709	+	RNAEX-192I1
chrY	13851956	13896183	148	F	AC240903.2	1	44228	-	RNAEX-349L8
chrY	13896184	13999050	149	F	AC242647.4	1	102867	-	RNECO-48B17
chrY	13999051	14096865	150	F	AC241807.3	38148	135962	+	RNAEX-29P8
chrY	14096866	14212036	151	F	AC241448.3	1	115171	-	RNECO-45N19
chrY	14212037	14279310	152	F	AC241926.3	80839	148112	+	RNECO-356M11
chrY	14279311	14326130	153	F	AC243211.5	66607	113426	+	RNAEX-230G22
chrY	14326131	14417779	154	F	AC241650.3	42054	133702	+	RNECO-261E21
chrY	14417780	14520077	155	F	AC242997.5	1	102298	-	RNECO-83L6
chrY	14520078	14579072	156	F	AC241803.3	67826	126820	+	RNAEX-25K24
chrY	14579073	14708754	157	F	AC242608.6	22389	152070	+	RNECO-248N18
chrY	14708755	14800651	158	F	AC240650.5	55736	147632	+	RNECO-144C3
chrY	14800652	14931844	159	F	AC240647.5	44342	175534	+	RNECO-89N15
chrY	14931845	15030851	160	F	AC241372.4	1	99007	-	RNAEX-192K2
chrY	15030852	15166825	161	F	AC242414.6	1	135974	-	RNECO-14C22
chrY	15166826	15294051	162	F	AC241474.6	1	127226	-	RNECO-325J13
chrY	15294052	15358892	163	F	AC241715.3	1	64841	-	RNECO-43M7
chrY	15358893	15461895	164	F	AC242885.5	2956	105958	+	RNAEX-313G7
chrY	15461896	15597120	165	F	AC241961.3	1	135225	-	RNECO-233P23
chrY	15597121	15718237	166	F	AC241476.6	29620	150736	+	RNECO-355H14
chrY	15718238	15793560	167	F	AC241464.4	1	75323	-	RNECO-261D4
chrY	15793561	15884881	168	F	AC240975.2	76774	168094	+	RNECO-12K23
chrY	15884882	15943192	169	F	AC242273.2	34128	92438	+	RNAEX-14I15
chrY	15943193	16031960	170	F	AC242861.4	1	88768	-	RNAEX-161D10
chrY	16031961	16150134	171	F	AC242645.3	40840	159013	+	RNECO-29K5
chrY	16150135	16227699	172	F	AC240805.2	1	77565	-	RNAEX-287N23
chrY	16227700	16283810	173	F	AC240879.4	75779	131889	+	RNAEX-177P4
chrY	16283811	16418832	174	F	AC240578.3	38517	173538	+	RNAEX-206N12
chrY	16418833	16491131	175	F	AC242553.5	1	72299	-	RNECO-333F6
chrY	16491132	16610512	176	F	AC241694.3	1	119381	-	RNAEX-126M16
chrY	16610513	16693120	177	F	AC242638.3	27277	109884	+	RNECO-125D1
chrY	16693121	16783624	178	F	AC241495.3	8920	99423	+	RNAEX-29H13
chrY	16783625	16816104	179	F	AC241870.3	62146	94625	+	RNECO-249G19
chrY	16816105	16848391	180	F	AC243510.4	46819	79105	+	RNAEX-307N7
chrY	16848392	16989919	181	F	AC241551.6	29703	171230	+	RNECO-246H16
chrY	16989920	17033023	182	F	AC241420.5	102568	145671	+	RNECO-48C8
chrY	17033024	17144397	183	F	AC241452.4	1	111374	-	RNAEX-296A22
chrY	17144398	17165602	184	F	AC246507.6	1	21205	-	RNAEX-148P8
chrY	17165603	17315580	185	F	AC245779.3	1	149978	-	RNECO-174E11
chrY	17315581	17387962	186	F	AC244822.2	1	72382	-	RNECO-75M4
chrY	17387963	17489598	187	F	AC244235.3	1	101636	-	RNAEX-114F14
chrY	17489599	17616579	188	F	AC243835.5	1	126981	-	RNECO-318J7
chrY	17616580	17710788	189	F	AC243504.3	1	94209	-	RNAEX-336K4
chrY	17710789	17824264	190	F	AC241959.5	1	113476	-	RNECO-251N9
chrY	17824265	17895205	191	F	AC241721.2	1	70941	-	RNECO-241C8
chrY	17895206	18006522	192	F	AC242454.3	47525	158841	+	RNECO-52N19
chrY	18006523	18115312	193	F	AC241405.5	82302	191091	+	RNAEX-208H24
chrY	18115313	18265328	194	F	AC242290.4	5	150020	+	RNAEX-95H24
chrY	18265329	18413515	195	F	AC240407.5	1	148187	-	RNAEX-220L14
chrY	18413516	18521429	196	F	AC240911.4	1	107914	-	RNECO-350G14
chrY	18521430	18678026	197	F	AC242462.6	11426	168022	+	RNECO-156H23
chrY	18678027	18741433	198	F	AC241224.4	32635	96041	+	RNAEX-5C18
chrY	18741434	18882730	199	F	AC242640.7	6191	147487	+	RNECO-352B21
chrY	18882731	18994439	200	F	AC241646.4	26142	137850	+	RNAEX-124P24
chrY	18994440	19028597	201	F	AC242412.2	75829	109986	+	RNAEX-142N19
chrY	19028598	19125878	202	F	AC240950.5	1	97281	-	RNECO-135I24
chrY	19125879	19217306	203	F	AC241596.3	1	91428	-	RNAEX-298J10
chrY	19217307	19304186	204	F	AC240752.4	1	86880	-	RNECO-173B17
chrY	19304187	19439317	205	F	AC240651.3	1	135131	-	RNECO-158J6
chrY	19439318	19579740	206	F	AC242860.2	1190	141612	+	RNAEX-132E23
chrY	19579741	19697901	207	F	AC242833.4	31527	149687	+	RNAEX-235F2
chrY	19697902	19803088	208	F	AC241962.4	11232	116418	+	RNECO-306M3
chrY	19803089	19912684	209	F	AC242890.4	18858	128453	+	RNAEX-191O20
chrY	19912685	19986324	210	F	AC243507.5	92615	166254	+	RNECO-264F3
chrY	19986325	20049701	211	F	AC243204.4	1	63377	-	RNECO-149P10
chrY	20049702	20142240	212	F	AC242586.4	52603	145141	+	RNECO-238B17
chrY	20142241	20259876	213	F	AC241598.3	1	117636	-	RNECO-189C20
chrY	20259877	20433964	214	F	AC242053.5	15129	189216	+	RNAEX-330N13
chrY	20433965	20495207	215	F	AC242889.4	1	61243	-	RNAEX-200N6
chrY	20495208	20587868	216	F	AC241697.3	1	92661	-	RNAEX-213G3
chrY	20587869	20642956	217	F	AC241397.3	60629	115716	+	RNAEX-299O20
chrY	20642957	20726515	218	F	AC242605.5	22242	105800	+	RNECO-83J8
chrY	20726516	20798989	219	F	AC241701.4	64590	137063	+	RNAEX-123K24
chrY	20798990	20922950	220	F	AC241718.3	1	123961	-	RNECO-153O14
chrY	20922951	21021207	221	F	AC241419.3	1	98257	-	RNAEX-316G22
chrY	21021208	21086200	222	F	AC241453.4	1	64993	-	RNAEX-343L7
chrY	21086201	21250235	223	F	AC243008.4	1	164035	-	RNECO-258K4
chrY	21250236	21400015	224	F	AC241925.5	1	149780	-	RNECO-353H8
chrY	21400016	21537491	225	F	AC243559.4	1	137476	-	RNECO-52C13
chrY	21537492	21673773	226	F	AC243540.3	1	136282	-	RNECO-84O7
chrY	21673774	21775131	227	F	AC242835.5	1	101358	-	RNAEX-274B4
chrY	21775132	21830319	228	F	AC242275.5	1	55188	-	RNAEX-93O15
chrY	21830320	21963791	229	F	AC241858.2	42861	176332	+	RNECO-36I16
chrY	21963792	22075634	230	F	AC241720.4	29630	141472	+	RNECO-167L17
chrY	22075635	22155145	231	F	AC242403.3	1	79511	-	RNECO-2P1
chrY	22155146	22253616	232	F	AC243496.3	1	98471	-	RNECO-294L10
chrY	22253617	22365591	233	F	AC243729.5	1	111975	-	RNECO-138O16
chrY	22365592	22445392	234	F	AC242458.5	44898	124698	+	RNECO-29J12
chrY	22445393	22572857	235	F	AC241456.2	1	127465	-	RNECO-143M20
chrY	22572858	22776908	236	F	AC242252.4	24630	228680	+	RNAEX-100K4
chrY	22776909	22863510	237	F	AC243170.5	102270	188871	+	RNAEX-212I22
chrY	22863511	23028432	238	F	AC243609.5	1	164922	-	RNAEX-120L13
chrY	23028433	23069447	239	F	AC243182.3	129646	170660	+	RNECO-51E13
chrY	23069448	23177550	240	F	AC242542.5	1	108103	-	RNECO-329I3
chrY	23177551	23315327	241	F	AC241717.3	4191	141967	+	RNECO-69D11
chrY	23315328	23389483	242	F	AC239700.5	77444	151599	+	RNAEX-240F15
chrY	23389484	23489004	243	F	AC242399.4	49125	148645	+	RNAEX-295N22
chrY	23489005	23582175	244	F	AC241887.5	1	93171	-	RNAEX-23N19
chrY	23582176	23710760	245	F	AC242949.5	1	128585	-	RNECO-224K1
chrY	23710761	23768255	246	F	AC243844.4	95641	153135	+	RNECO-142C4
chrY	23768256	23875254	247	F	AC244266.3	15728	122726	+	RNECO-84H8
chrY	23875255	23995327	248	F	AC245402.4	1	120073	-	RNECO-287P10
chrY	23995328	24106096	249	A	OQ201342.1	21067	131835	+	RNAEX-164D10
chrY	24106097	24267046	250	F	AC246970.5	1	160950	-	RNAEX-217A11
chrY	24267047	24354912	251	F	AC246607.7	1	87866	-	RNAEX-64K24
chrY	24354913	24495231	252	F	AC246605.6	1	140319	-	RNAEX-235L5
chrY	24495232	24587119	253	F	AC246667.7	68409	160296	+	RNAEX-304I17
chrY	24587120	24661734	254	F	AC246668.5	66238	140852	+	RNECO-206D2
chrY	24661735	24900676	255	A	Link9?????	8611	247552	+	Link9
chrY	24900677	24924108	256	A	AC280396.1	1	23432	+	RNECO-345J2
chrY	24924109	25017919	257	F	AC243169.3	1	93811	-	RNAEX-179D22
chrY	25017920	25153646	258	F	AC243880.3	2167	137893	+	RNECO-130E7
chrY	25153647	25322267	259	F	AC241404.3	1	168621	-	RNAEX-140I3
chrY	25322268	25390304	260	F	AC279175.1	156776	224812	+	RNAEX-268I15
chrY	25390305	25470540	261	F	AC279156.1	54434	134669	+	RNAEX-9O8
chrY	25470541	25614454	262	F	AC244819.4	1	143914	+	RNECO-284F9
chrY	25614455	25629584	263	A	Link2?????	5719	20848	+	Link2
chrY	25629585	25732012	264	F	AC279176.1	1	102428	+	RNECO-63D8
chrY	25732013	25837027	265	F	AC246511.3	1	105015	+	RNAEX-193F21
chrY	25837028	25988808	266	F	AC243871.3	1	151781	-	RNAEX-32G4
chrY	25988809	26083778	267	F	AC243877.2	1	94970	-	RNECO-45N14
chrY	26083779	26571773	268	A	Link13????	6844	494838	+	Link13
chrY	26571774	26699208	269	F	AC244236.5	1	127435	+	RNAEX-162C18
chrY	26699209	26758527	270	F	AC240816.4	1	59319	-	RNAEX-267J8
chrY	26758528	26888602	271	F	AC242402.6	1	130075	-	RNAEX-343A21
chrY	26888603	27003029	272	F	AC243181.2	1	114427	-	RNECO-35L1
chrY	27003030	27104930	273	F	AC244988.5	72471	174371	+	RNECO-129E6
chrY	27104931	27181175	274	F	AC244095.3	1	76245	-	RNECO-66D15
chrY	27181176	27238501	275	F	AC240951.4	76179	133504	+	RNECO-187B15
chrY	27238502	27343513	276	F	AC242585.3	1	105012	-	RNECO-235E16
chrY	27343514	27451881	277	F	AC242978.3	36291	144658	+	RNAEX-147D10
chrY	27451882	27611830	278	F	AC243740.6	1	159949	-	RNECO-182D7
chrY	27611831	27694133	279	F	AC243637.2	1	82303	-	RNAEX-341P22
chrY	27694134	27838059	280	F	AC243173.3	9727	153652	+	RNECO-343A24
chrY	27838060	27975830	281	F	AC242863.4	1	137771	-	RNECO-53C17
chrY	27975831	28019946	282	F	AC243925.5	1	44116	-	RNECO-338O1
chrY	28019947	28175763	283	F	AC243202.4	1	155817	-	RNAEX-331P11
chrY	28175764	28216783	284	F	AC245771.3	1	41020	-	RNECO-30F11
chrY	28216784	28316624	285	F	AC244844.3	41261	141101	+	RNECO-156F9
chrY	28316625	28416652	286	F	AC241394.3	24120	124147	+	RNAEX-139K12
chrY	28416653	28443124	287	F	AC243551.5	1	26472	-	RNAEX-151O18
chrY	28443125	28555492	288	F	AC241712.3	10336	122703	+	RNECO-227P7
chrY	28555493	28661244	289	F	AC243513.3	1748	107499	+	RNAEX-122E16
chrY	28661245	28700672	290	F	AC243801.5	73090	112517	+	RNAEX-104B24
chrY	28700673	28764978	291	A	AC279200.1	108007	172312	+	RNECO-114H5
chrY	28764979	28926764	292	F	AC243840.4	1	161786	-	RNAEX-36F11
chrY	28926765	29034197	293	F	AC243846.4	1	107433	-	RNECO-163C15
chrY	29034198	29142771	294	F	AC243289.5	1	108574	-	RNECO-160K14
chrY	29142772	29257217	295	F	AC240534.4	1	114446	-	RNECO-164M1
chrY	29257218	29404840	296	F	AC242616.4	25290	172912	+	RNECO-109N16
chrY	29404841	29453581	297	F	AC242580.4	85335	134075	+	RNECO-205C1
chrY	29453582	29545216	298	F	AC241396.3	1	91635	-	RNAEX-151M18
chrY	29545217	29665547	299	F	AC242505.8	7197	127527	+	RNECO-170N16
chrY	29665548	29666671	300	A	AC279196.1	124433	125556	+	RNECO-172K2
chrY	29666672	29792867	301	F	AC246171.7	1	126196	-	RNAEX-63L14
chrY	29792868	29870322	302	A	AC280364.1	95138	172592	+	RNAEX-339D5
chrY	29870323	30000716	303	F	AC243183.4	1	130394	-	RNECO-81G22
chrY	30000717	30137252	304	F	AC242416.2	19378	155913	+	RNECO-17D11
chrY	30137253	30233172	305	F	AC242544.5	36116	132035	+	RNECO-332B16
chrY	30233173	30340217	306	F	AC243676.4	58655	165699	+	RNECO-268O20
chrY	30340218	30393813	307	F	AC244675.3	1	53596	-	RNECO-167D4
chrY	30393814	30469121	308	F	AC244136.6	1	75308	-	RNAEX-155A12
chrY	30469122	30566367	309	F	AC243643.4	1	97246	-	RNECO-194M14
chrY	30566368	30651727	310	F	AC243990.3	1	85360	-	RNECO-275L20
chrY	30651728	30736246	311	F	AC245224.5	1	84519	-	RNECO-312O7
chrY	30736247	30822761	312	F	AC240550.3	36578	123092	+	RNAEX-48D11
chrY	30822762	30876680	313	F	AC243738.5	69260	123178	+	RNECO-234P6
chrY	30876681	30933629	314	F	AC243785.2	1	56949	-	RNAEX-62F11
chrY	30933630	30935288	315	F	AC279158.1	38082	39740	+	RNECO-39C23
chrY	30935289	31086797	316	F	AC243845.4	1	151509	-	RNECO-178I4
chrY	31086798	31190213	317	F	AC242999.3	29609	133024	+	RNECO-170M1
chrY	31190214	31336533	318	F	AC243741.5	1	146320	-	RNECO-24J5
chrY	31336534	31347599	319	F	AC242461.4	1	11066	-	RNECO-152D3
chrY	31347600	31490880	320	F	AC240632.3	11071	154351	+	RNECO-30L12
chrY	31490881	31603555	321	F	AC243541.4	55931	168605	+	RNECO-103J13
chrY	31603556	31720454	322	F	AC244141.4	36563	153461	+	RNECO-10I17
chrY	31720455	31795692	323	F	AC243721.3	1	75238	-	RNAEX-197L24
chrY	31795693	31888429	324	F	AC243434.3	1	92737	-	RNAEX-106H18
chrY	31888430	32007549	325	F	AC241933.6	1	119120	-	RNECO-95D23
chrY	32007550	32122337	326	A	OQ201339.1	46778	161565	+	RNAEX-147G10
chrY	32122338	32223615	327	F	AC243495.3	1	101278	+	RNAEX-246D2
chrY	32223616	32369270	328	F	AC240767.5	23998	169652	+	RNAEX-23B13
chrY	32369271	32498995	329	F	AC242648.5	1	129725	-	RNECO-89L5
chrY	32498996	32521038	330	F	AC244139.2	58426	80468	+	RNAEX-206L17
chrY	32521039	32635496	331	F	AC244676.3	20518	134975	+	RNECO-356I21
chrY	32635497	32730905	332	F	AC243000.6	58858	154266	+	RNECO-290F21
chrY	32730906	32781448	333	F	AC244094.4	1	50543	-	RNECO-47B23
chrY	32781449	32876851	334	F	AC246659.6	1	95403	-	RNAEX-294G7
chrY	32876852	32940067	335	F	AC240657.3	80491	143706	+	RNECO-279C23
chrY	32940068	32952848	336	F	AC244237.4	1	12781	-	RNAEX-323J15
chrY	32952849	32955460	337	A	AC279233.1	148170	150781	+	RNECO-346D24
chrY	32955461	33177603	338	A	Link8?????	13673	235815	-	Link8
chrY	33177604	33328189	339	F	AC279190.1	1	150586	-	RNECO-24G16
chrY	33328190	33419272	340	F	AC241809.5	1	91083	-	RNECO-5F21
chrY	33419273	33512752	341	F	AC243443.4	40482	133961	+	RNECO-196G12
chrY	33512753	33586335	342	F	AC243726.4	1	73583	-	RNAEX-257N10
chrY	33586336	33662133	343	F	AC245778.3	1	75798	-	RNAEX-238J10
chrY	33662134	33775949	344	F	AC244834.5	23884	137699	+	RNECO-93K4
chrY	33775950	33956275	345	F	AC244142.6	1	180326	-	RNECO-33I8
chrY	33956276	34083209	346	F	AC244254.4	1	126934	-	RNECO-28N14
chrY	34083210	34202461	347	F	AC245859.6	1	119252	-	RNECO-134C12
chrY	34202462	34265729	348	F	AC245777.3	1	63268	-	RNAEX-238L7
chrY	34265730	34407020	349	F	AC244863.6	1	141291	-	RNECO-279L20
chrY	34407021	34546932	350	F	AC246513.4	1	139912	-	RNECO-105A15
chrY	34546933	34551942	351	A	Link1?????	8890	13899	-	Link1
chrY	34551943	34728757	352	F	AC245768.4	1	176815	+	RNECO-217G13
chrY	34728758	34855920	353	F	AC245860.4	1	127163	-	RNECO-116P11
chrY	34855921	34908223	354	F	AC246517.3	1	52303	-	RNAEX-360L3
chrY	34908224	34947254	355	A	Link3?????	3836	42866	+	Link3
chrY	34947255	34978088	356	F	OQ201336.1	69054	99887	-	RNAEX-87B18
chrY	34978089	35095230	357	F	AC243576.4	1	117142	-	RNECO-291O12
chrY	35095231	35258712	358	F	AC242378.4	2307	165788	+	RNAEX-277P1
chrY	35258713	35332178	359	F	AC243563.7	1	73466	-	RNAEX-146P24
chrY	35332179	35439396	360	F	AC243911.6	1	107218	-	RNAEX-346G10
chrY	35439397	35555958	361	F	AC243932.6	3415	119976	+	RNECO-167A12
chrY	35555959	35719475	362	F	AC243555.3	4094	167610	+	RNAEX-196O15
chrY	35719476	35797162	363	F	AC242646.4	78688	156374	+	RNECO-39J1
chrY	35797163	35881266	364	F	AC240963.4	1	84104	-	RNECO-128D16
chrY	35881267	36004956	365	F	AC242415.6	1	123690	-	RNECO-15K13
chrY	36004957	36029602	366	F	AC242920.2	1	24646	-	RNAEX-262G14
chrY	36029603	36154572	367	F	AC243175.4	24224	149193	+	RNECO-21O7
chrY	36154573	36236492	368	F	AC244672.5	69231	151150	+	RNAEX-60J18
chrY	36236493	36286722	369	F	AC245858.3	1	50230	-	RNAEX-115D24
chrY	36286723	36430746	370	F	AC244838.4	833	144856	+	RNECO-338F2
chrY	36430747	36582789	371	F	AC241866.4	4164	156206	+	RNAEX-257I7
chrY	36582790	36676578	372	F	AC243641.8	101728	195516	-	RNECO-120O7
chrY	36676579	36678202	373	A	AC279179.1	23772	25395	-	RNECO-291J24
chrY	36678203	36816347	374	F	AC242644.4	1	138145	+	RNAEX-9G3
chrY	36816348	36883399	375	F	AC242919.4	1	67052	-	RNAEX-144H24
chrY	36883400	37045888	376	F	AC241395.7	3808	166296	+	RNAEX-139P10
chrY	37045889	37071885	377	F	AC241691.2	1	25997	-	RNAEX-150F23
chrY	37071886	37171428	378	F	AC242582.3	4078	103620	+	RNECO-221M13
chrY	37171429	37256966	379	F	AC243875.3	1	85538	-	RNECO-182H1
chrY	37256967	37338526	380	F	AC243803.3	1	81560	-	RNAEX-187J7
chrY	37338527	37402952	381	F	AC243986.2	59384	123809	+	RNECO-116O5
chrY	37402953	37496048	382	F	AC243991.3	1	93096	-	RNECO-345P1
chrY	37496049	37533860	383	F	AC244839.3	1	37812	-	RNAEX-358M22
chrY	37533861	37538105	384	F	AC243607.4	56806	61050	-	RNAEX-56D17
chrY	37538106	37719862	385	F	AC246907.4	4250	186006	+	RNAEX-353H3
chrY	37719863	37786829	386	F	AC246508.3	86728	153694	+	RNAEX-149J10
chrY	37786830	37818259	387	A	AC279173.1	52660	84089	-	RNECO-269B14
chrY	37818260	37951597	388	F	AC243503.4	1	133338	+	RNAEX-17G16
chrY	37951598	38026393	389	F	AC244268.3	1	74796	-	RNECO-193G9
chrY	38026394	38181037	390	F	AC244813.3	22675	177318	+	RNAEX-330I20
chrY	38181038	38231077	391	F	AC243928.4	101961	152000	+	RNAEX-86G23
chrY	38231078	38378113	392	F	AC243012.5	21166	168201	+	RNECO-353E4
chrY	38378114	38435596	393	F	AC243879.7	1	57483	-	RNECO-115H15
chrY	38435597	38584922	394	F	AC244958.4	1	149326	-	RNECO-130C2
chrY	38584923	38688821	395	F	AC240804.5	104775	208673	+	RNAEX-284J8
chrY	38688822	38740340	396	F	AC240533.6	1	51519	-	RNECO-159G6
chrY	38740341	38848575	397	F	AC244105.4	1	108235	-	RNECO-99F21
chrY	38848576	38954739	398	F	AC243566.5	1	106164	-	RNAEX-342O24
chrY	38954740	39046823	399	F	AC242924.3	28521	120604	+	RNECO-95H14
chrY	39046824	39122552	400	F	AC241955.2	1	75729	-	RNECO-137J23
chrY	39122553	39273295	401	F	AC240973.4	4199	154941	+	RNAEX-4E8
chrY	39273296	39308830	402	F	AC241547.7	1	35535	-	RNAEX-102C3
chrY	39308831	39621230	403	A	Link10????	7041	319440	+	Link10
chrY	39621231	39725784	404	F	AC243574.3	1	104554	-	RNECO-228N16
chrY	39725785	39853645	405	F	AC243878.3	1	127861	-	RNECO-57G20
chrY	39853646	39933581	406	F	AC244251.3	1	79936	-	RNAEX-278F1
chrY	39933582	40036961	407	F	AC242994.3	1	103380	-	RNAEX-350E8
chrY	40036962	40164731	408	F	AC240959.5	1	127770	-	RNECO-145B11
chrY	40164732	40303066	409	F	AC244814.4	1	138335	-	RNECO-90G11
chrY	40303067	40374536	410	F	AC245774.3	1	71470	-	RNECO-252C13
chrY	40374537	40580716	411	A	Link7?????	11599	217778	-	Link7
chrY	40580717	40696784	412	F	AC243505.2	1	116068	-	RNECO-28E20
chrY	40696785	40852357	413	F	AC243834.5	7303	162875	+	RNECO-291O20
chrY	40852358	40936196	414	F	AC244842.4	1	83839	-	RNAEX-258O20
chrY	40936197	41030485	415	F	AC244191.3	18296	112584	+	RNAEX-139A7
chrY	41030486	41056347	416	F	AC243804.4	1	25862	-	RNAEX-218B18
chrY	41056348	41230839	417	F	AC242884.6	11246	185737	+	RNAEX-216P24
chrY	41230840	41372055	418	F	AC241872.2	9692	150907	+	RNECO-301F5
chrY	41372056	41422618	419	F	AC242459.4	101751	152313	+	RNECO-146D23
chrY	41422619	41504482	420	F	AC240912.3	1	81864	-	RNECO-356K19
chrY	41504483	41636058	421	F	AC242419.6	1058	132633	+	RNECO-27P7
chrY	41636059	41714730	422	F	AC242604.5	1	78672	-	RNECO-75G2
chrY	41714731	41829829	423	F	AC240976.4	34245	149343	+	RNECO-124K13
chrY	41829830	41946320	424	F	AC242606.8	1	116491	-	RNECO-243I23
chrY	41946321	41961028	425	A	Link21????	14935	29642	-	Link21
chrY	41961029	42056630	426	A	AC279183.1	21245	116846	-	RNECO-244D16
chrY	42056631	42149107	427	F	AC246911.4	1	92477	+	RNECO-184L7
chrY	42149108	42263989	428	F	AC246172.5	1	114882	-	RNAEX-13N7
chrY	42263990	42282124	429	F	AC254310.1	1	18135	-	RNAEX-25O22
chrY	42282125	42435149	430	F	AC243910.3	1	153025	-	RNAEX-246C3
chrY	42435150	42510319	431	F	AC242950.2	1	75170	-	RNECO-337K16
chrY	42510320	42633735	432	F	AC240630.5	1	123416	-	RNAEX-220B13
chrY	42633736	42711228	433	F	AC241233.3	32189	109681	+	RNECO-115L10
chrY	42711229	42795942	434	F	AC241917.4	63453	148166	+	RNECO-147G24
chrY	42795943	42917291	435	F	AC243512.8	43940	165288	+	RNAEX-283M24
chrY	42917292	43030032	436	F	AC240853.4	1	112741	-	RNECO-123G7
chrY	43030033	43140217	437	F	AC242862.2	1	110185	-	RNAEX-208K23
chrY	43140218	43200196	438	F	AC242401.4	41607	101585	+	RNAEX-308D7
chrY	43200197	43379443	439	F	AC240904.3	9291	188537	+	RNAEX-226A12
chrY	43379444	43483161	440	F	AC240426.3	1	103718	-	RNAEX-107K10
chrY	43483162	43546688	441	F	AC245403.4	77879	141405	+	RNECO-339E23
chrY	43546689	43691746	442	F	AC240910.3	1	145058	-	RNECO-250N1
chrY	43691747	43780626	443	F	AC242278.2	7271	96150	+	RNAEX-197H9
chrY	43780627	43916334	444	F	AC242432.4	13956	149663	+	RNECO-35D13
chrY	43916335	43930136	445	F	AC240818.4	1	13802	-	RNAEX-339N10
chrY	43930137	44084517	446	F	AC242603.4	1	154381	-	RNECO-72F4
chrY	44084518	44248577	447	F	AC243558.5	1	164060	-	RNECO-3N10
chrY	44248578	44349603	448	F	AC241956.5	1	101026	-	RNECO-88F5
chrY	44349604	44385485	449	F	AC241382.4	84132	120013	+	RNAEX-189C11
chrY	44385486	44441250	450	F	AC240909.2	1	55765	-	RNECO-144E23
chrY	44441251	44567645	451	F	AC241592.4	1	126395	-	RNECO-360E5
chrY	44567646	44660803	452	F	AC242417.5	1	93158	-	RNECO-23N10
chrY	44660804	44720677	453	F	AC241590.4	33798	93671	+	RNAEX-106K15
chrY	44720678	44793196	454	F	AC241651.3	1	72519	-	RNECO-331D19
chrY	44793197	44900821	455	F	AC245760.3	30351	137975	+	RNECO-203C6
chrY	44900822	45003705	456	F	AC243926.3	1	102884	-	RNECO-81J5
chrY	45003706	45104032	457	F	AC243205.4	43522	143848	+	RNECO-82P7
chrY	45104033	45136427	458	F	AC243537.4	1	32395	-	RNAEX-205H4
chrY	45136428	45253490	459	F	AC239818.3	23177	140239	+	RNAEX-69G10
chrY	45253491	45374130	460	F	AC240463.7	1	120640	-	RNECO-4K1
chrY	45374131	45468258	461	F	AC243722.8	1	94128	-	RNAEX-249K6
chrY	45468259	45566702	462	F	AC243435.3	47124	145567	+	RNAEX-130C23
chrY	45566703	45705515	463	F	AC241548.6	1	138813	-	RNAEX-230C20
chrY	45705516	45799834	464	F	AC241582.5	1	94319	-	RNECO-153J6
chrY	45799835	45887580	465	F	AC243723.5	34819	122564	+	RNECO-317M3
chrY	45887581	45992941	466	F	AC241693.7	1	105361	-	RNAEX-238A11
chrY	45992942	46089274	467	F	AC242834.6	97698	194030	+	RNAEX-260E12
chrY	46089275	46194843	468	F	AC243636.5	1	105569	-	RNAEX-302G7
chrY	46194844	46225886	469	F	AC244864.3	1	31043	-	RNECO-111A20
chrY	46225887	46326522	470	F	AC243873.2	1	100636	-	RNAEX-178H24
chrY	46326523	46400848	471	F	AC243610.4	66414	140739	+	RNAEX-225D15
chrY	46400849	46482196	472	F	AC243212.3	21891	103238	+	RNAEX-286O9
chrY	46482197	46589106	473	F	AC242291.5	14359	121268	+	RNAEX-97A13
chrY	46589107	46670895	474	F	AC240974.3	29410	111198	+	RNAEX-276G9
chrY	46670896	46759932	475	F	AC242413.4	13913	102949	+	RNECO-2P24
chrY	46759933	46894425	476	F	AC243436.3	23171	157663	+	RNECO-358E20
chrY	46894426	46988716	477	F	AC241805.3	1	94291	-	RNAEX-269O14
chrY	46988717	47050051	478	F	AC241806.4	73182	134516	+	RNAEX-279C10
chrY	47050052	47121337	479	F	AC242635.3	1	71286	-	RNAEX-268F10
chrY	47121338	47222354	480	F	AC242808.4	56143	157159	+	RNAEX-117N9
chrY	47222355	47293173	481	F	AC241936.4	1	70819	-	RNECO-282D17
chrY	47293174	47386955	482	F	AC243539.4	1	93782	-	RNAEX-265D24
chrY	47386956	47542036	483	F	AC243832.4	6117	161197	+	RNECO-126P23
chrY	47542037	47686729	484	F	AC241240.5	1	144693	-	RNAEX-288O2
chrY	47686730	47814784	485	F	AC242607.5	1	128055	-	RNECO-244C5
chrY	47814785	47839420	486	F	AC241235.3	1	24636	-	RNAEX-16F16
chrY	47839421	48015109	487	F	AC241380.4	1	175689	-	RNAEX-154I9
chrY	48015110	48089279	488	F	AC241804.2	31151	105320	+	RNAEX-47D15
chrY	48089280	48175895	489	F	AC241934.4	1	86616	-	RNECO-158H10
chrY	48175896	48295163	490	F	AC241508.7	10205	129472	+	RNAEX-275E16
chrY	48295164	48355999	491	F	AC243737.5	1	60836	-	RNECO-236E21
chrY	48356000	48490989	492	F	AC242418.3	5094	140083	+	RNECO-24B1
chrY	48490990	48683944	493	F	AC240505.6	7177	200131	+	RNAEX-338A7
chrY	48683945	48692685	494	F	AC240656.4	147639	156379	+	RNECO-242O22
chrY	48692686	48834021	495	F	AC240768.4	1	141336	-	RNAEX-42D22
chrY	48834022	48856877	496	F	AC242455.3	103823	126678	+	RNECO-58D9
chrY	48856878	48953441	497	F	AC243538.3	1	96564	-	RNAEX-218O9
chrY	48953442	49015436	498	F	AC243280.3	1	61995	-	RNECO-168E19
chrY	49015437	49123358	499	F	AC244267.3	13636	121557	+	RNAEX-32F22
chrY	49123359	49323458	500	F	AC246510.5	4660	204759	+	RNAEX-195F18
chrY	49323459	49415206	501	F	AC244106.4	24616	116363	+	RNECO-168L12
chrY	49415207	49512162	502	F	AC243167.2	8465	105420	+	RNAEX-296P23
chrY	49512163	49580293	503	F	AC243749.3	1	68131	-	RNECO-347H16
chrY	49580294	49676290	504	F	AC244151.4	36174	132170	+	RNECO-103C15
chrY	49676291	49678290	505	A	Link27????	10750	12749	+	Link27
chrY	49678291	49796603	506	F	AC244817.5	1	118313	-	RNECO-5M18
chrY	49796604	49882968	507	F	AC244223.3	3780	90144	+	RNAEX-87O6
chrY	49882969	49996535	508	F	AC243870.5	22696	136262	+	RNAEX-5K8
chrY	49996536	50123832	509	F	AC243567.3	1	127297	-	RNECO-167E8
chrY	50123833	50163657	510	F	AC243011.4	130280	170104	+	RNECO-296B10
chrY	50163658	50250922	511	F	AC244104.3	32697	119961	+	RNAEX-293B10
chrY	50250923	50330216	512	F	AC244696.3	1	79294	-	RNAEX-184E13
chrY	50330217	50406594	513	F	AC243613.3	1	76378	-	RNAEX-319J16
chrY	50406595	50572309	514	F	AC243918.8	14944	180658	+	RNAEX-269E5
chrY	50572310	50703631	515	F	AC239695.5	1864	133185	+	RNAEX-43M12
chrY	50703632	50795852	516	F	AC242460.8	61098	153318	+	RNECO-150P23
chrY	50795853	50893048	517	F	AC240958.3	20687	117882	+	RNAEX-197I1
chrY	50893049	51012397	518	F	AC242650.4	53685	173033	+	RNECO-5O18
chrY	51012398	51165830	519	F	AC240851.5	1	153433	-	RNAEX-225I4
chrY	51165831	51268039	520	F	AC240649.6	45493	147701	+	RNECO-140N19
chrY	51268040	51287456	521	F	AC240806.5	1	19417	-	RNAEX-308B7
chrY	51287457	51415676	522	F	AC242594.6	1	128220	-	RNECO-69H11
chrY	51415677	51562481	523	F	AC243206.6	1	146805	-	RNECO-114G1
chrY	51562482	51669140	524	F	AC243281.5	1	106659	-	RNECO-182O8
chrY	51669141	51758496	525	F	AC242805.4	1	89356	-	RNAEX-58G12
chrY	51758497	51853874	526	F	AC241440.4	1	95378	-	RNAEX-201M7
chrY	51853875	52007275	527	F	AC240820.5	15488	168888	+	RNAEX-352C2
chrY	52007276	52094176	528	F	AC240406.7	1	86901	-	RNAEX-14B7
chrY	52094177	52219662	529	F	AC241379.5	79473	204958	+	RNAEX-289F7
chrY	52219663	52344982	530	F	AC241239.6	1	125320	-	RNAEX-285J6
chrY	52344983	52462919	531	F	AC239862.5	1	117937	-	RNAEX-39B10
chrY	52462920	52649283	532	F	AC239699.10	1	186364	-	RNAEX-113F6
chrY	52649284	52717260	533	F	AC242865.3	1	67977	-	RNECO-60B8
chrY	52717261	52841148	534	F	AC243508.5	1	123888	-	RNECO-273M12
chrY	52841149	52926282	535	F	AC243789.4	59031	144164	+	RNECO-178E11
chrY	52926283	53035404	536	F	AC243010.5	1	109122	-	RNECO-238O13
chrY	53035405	53087448	537	F	AC243608.4	66312	118355	+	RNAEX-114M13
chrY	53087449	53180786	538	F	AC243874.3	51411	144748	+	RNAEX-192F9
chrY	53180787	53302275	539	F	AC244818.3	23018	144506	+	RNECO-46E16
chrY	53302276	53449545	540	F	AC244137.7	1	147270	-	RNECO-123J3
chrY	53449546	53574865	541	F	AC243568.5	9660	134979	+	RNECO-281D14
chrY	53574866	53705628	542	F	AC242929.3	30382	161144	+	RNECO-192G4
chrY	53705629	53808558	543	F	AC241450.5	47325	150254	+	RNECO-161A9
chrY	53808559	53857679	544	F	AC241406.3	87394	136514	+	RNAEX-16N9
chrY	53857680	53969271	545	F	AC242891.4	2203	113794	+	RNECO-303E3
chrY	53969272	54099762	546	F	AC280353.1	1	130491	-	RNECO-352G21
chrY	54099763	54157799	547	A	AC280374.1	1	58037	-	RNAEX-199K14
chrY	54157800	54247338	548	F	AC243929.4	1	89539	-	RNECO-27C17
chrY	54247339	54373684	549	F	AC243433.2	1	126346	-	RNAEX-61L14
chrY	54373685	54524692	550	F	AC242739.5	4423	155430	+	RNAEX-157K4
chrY	54524693	54636000	551	F	AC240629.4	36990	148297	+	RNAEX-202G3
chrY	54636001	54703123	552	F	AC240625.4	105033	172155	+	RNAEX-92M20
chrY	54703124	54782214	553	F	AC241871.3	51047	130137	+	RNECO-289K11
chrY	54782215	54827463	554	F	AC242296.3	51936	97184	+	RNAEX-241K22
chrY	54827464	54907080	555	F	AC240446.3	24328	103944	+	RNAEX-145C1
chrY	54907081	54986385	556	F	AC239861.4	1	79305	-	RNAEX-320C16
chrY	54986386	55131280	557	F	AC240461.4	20436	165330	+	RNAEX-324G7
chrY	55131281	55270543	558	F	AC246173.5	1	139263	-	RNECO-221K4
chrY	55270544	55319929	559	A	AC279195.1	1	49386	-	RNAEX-263L12
chrY	55319930	55463216	560	F	AC279189.1	1	143287	-	RNECO-318B24
chrY	55463217	55487557	561	F	AC279206.1	1	24341	-	RNECO-346G15
chrY	55487558	55537557	562	N	gap
chrY	55537558	55628800	563	A	AC279161.1	1	91243	-	RNAEX-181B16
chrY	55628801	55729645	564	F	AC246522.3	1	100845	-	RNECO-76E5
chrY	55729646	55800094	565	F	AC245763.2	20924	91372	+	RNAEX-195J8
chrY	55800095	55850143	566	F	AC279163.1	57232	107280	-	RNECO-233K14
chrY	55850144	55945324	567	F	AC243279.3	1	95181	-	RNAEX-117G13
chrY	55945325	56070669	568	F	AC240531.6	1	125345	-	RNAEX-54O6
chrY	56070670	56180814	569	F	AC239815.2	20189	130333	+	RNAEX-191B1
chrY	56180815	56292892	570	F	AC244809.3	1	112078	-	RNAEX-357H2
chrY	56292893	56392923	571	F	AC239702.5	1	100031	-	RNAEX-279K17
chrY	56392924	56401173	572	F	AC243727.5	1	8250	-	RNAEX-275D12
chrY	56401174	56486756	573	F	AC243843.3	1	85583	-	RNAEX-186B4
chrY	56486757	56519608	574	F	AC243465.4	52687	85538	+	RNAEX-188C10
chrY	56519609	56608862	575	F	AC239703.4	20918	110171	+	RNAEX-284E19
chrY	56608863	56658862	576	N	gap
chrY	56658863	56751378	577	F	AC242984.4	1	92516	-	RNAEX-262A17
chrY	56751379	56809368	578	F	AC240905.3	71165	129154	+	RNAEX-270H7
chrY	56809369	56893423	579	F	AC240655.3	35765	119819	+	RNECO-171G13
chrY	56893424	57012448	580	F	AC243788.3	1	119025	-	RNECO-156F13
chrY	57012449	57097111	581	F	AC244224.4	1	84663	-	RNECO-58K18
chrY	57097112	57139968	582	F	AC240658.4	72021	114877	+	RNECO-282H1
chrY	57139969	57223936	583	F	AC243506.3	47138	131105	+	RNECO-234K21
chrY	57223937	57384344	584	F	AC240908.3	22160	182567	+	RNECO-104K20
chrY	57384345	57467049	585	F	AC241690.3	46872	129576	+	RNAEX-129M4
chrY	57467050	57581374	586	F	AC240532.3	1	114325	-	RNAEX-77H2
chrY	57581375	57686479	587	F	AC239698.4	30150	135254	+	RNAEX-106C4
chrY	57686480	57798169	588	F	AC242634.6	1	111690	-	RNAEX-211A18
chrY	57798170	57937570	589	F	AC240659.4	1	139401	-	RNECO-299L9
chrY	57937571	58041065	590	F	AC240551.4	1	103495	-	RNECO-89D7
chrY	58041066	58165437	591	F	AC241449.4	46556	170927	+	RNECO-89H22
chrY	58165438	58268158	592	F	AC242618.5	56698	159418	+	RNECO-125C24
chrY	58268159	58372059	593	F	AC243171.5	5481	109381	+	RNAEX-238A3
chrY	58372060	58438622	594	F	AC243675.3	1	66563	-	RNECO-236H19
chrY	58438623	58556152	595	F	AC242740.5	1	117530	-	RNAEX-172M1
chrY	58556153	58641186	596	F	AC241653.4	75351	160384	+	RNECO-340F24
chrY	58641187	58723796	597	F	AC241417.4	45864	128473	+	RNAEX-232F3
chrY	58723797	58885934	598	F	AC242382.4	11375	173512	+	RNAEX-295E11
chrY	58885935	58926718	599	F	AC243787.5	1	40784	-	RNECO-355F7
chrY	58926719	58968736	600	A	AC280377.1	3274	45291	-	RNAEX-16J1
chrY	58968737	59080459	601	F	AC243842.4	1	111723	-	RNAEX-81H20
chrY	59080460	59176538	602	F	AC243684.4	1	96079	-	RNAEX-136H3
chrY	59176539	59289430	603	F	AC243438.3	1	112892	-	RNECO-328H24
chrY	59289431	59390897	604	F	AC241954.2	1	101467	-	RNAEX-119L15
chrY	59390898	59414528	605	F	AC241455.2	1	23631	-	RNECO-91P9
chrY	59414529	59543970	606	F	AC241950.2	4385	133826	+	RNECO-113P3
chrY	59543971	59597996	607	F	AC241371.3	38896	92921	+	RNAEX-171C22
chrY	59597997	59865803	608	A	Link25????	16879	284685	+	Link25
chrY	59865804	59935079	609	A	OQ201343.1	65686	134961	-	RNECO-344C5
chrY	59935080	60086346	610	F	AC241550.4	1	151267	-	RNAEX-28H16
chrY	60086347	60174724	611	F	AC242538.10	43653	132030	+	RNECO-67P11
chrY	60174725	60198525	612	A	AC279230.1	1	23801	-	RNECO-40F11
chrY	60198526	61289163	613	A	Link26????	16000	1106637	+	Link26
chrY	61289164	61396876	614	A	OQ201337.1	1	107713	+	RNAEX-109C2
chrY	61396877	61907392	615	A	Link14????	32058	542573	+	Link14
chrY	61907393	62051455	616	F	AC240817.3	1	144063	+	RNAEX-312J14
chrY	62051456	62116520	617	F	AC242294.4	1	65065	-	RNAEX-129B7
chrY	62116521	62680119	618	A	Link16????	10974	574572	-	Link16
chrY	62680120	62790111	619	F	AC243071.5	1	109992	-	RNAEX-96M6
chrY	62790112	62843301	620	F	AC243736.5	1	53190	-	RNAEX-306D23
chrY	62843302	62911547	621	F	AC244193.3	32311	100556	+	RNECO-46N3
chrY	62911548	63022776	622	F	AC244190.4	69042	180270	+	RNAEX-345C5
chrY	63022777	63023750	623	F	AC244843.3	1	974	-	RNAEX-161G1
chrY	63023751	63457147	624	A	Link12????	7415	440811	-	Link12
chrY	63457148	63600622	625	F	AC246602.5	1	143475	-	RNAEX-58L13
chrY	63600623	63671706	626	F	AC279162.1	1	71084	-	RNECO-123A3
chrY	63671707	63789431	627	F	AC240877.3	1	117725	-	RNAEX-140G12
chrY	63789432	64326529	628	A	Link15????	12057	549154	-	Link15
chrY	64326530	64410572	629	A	AC280379.1	1	84043	-	RNECO-326M6
chrY	64410573	64478109	630	A	Link17????	5408	72944	-	Link17
chrY	64478110	64604328	631	F	AC243691.3	1	126219	+	RNAEX-178E19
chrY	64604329	64658127	632	F	AC242051.4	75153	128951	+	RNAEX-164N24
chrY	64658128	65153940	633	A	Link19????	2230	498042	-	Link19
chrY	65153941	65267046	634	F	AC243728.4	1	113106	-	RNAEX-293A15
chrY	65267047	65276002	635	F	AC241692.2	88512	97467	+	RNAEX-178H21
chrY	65276003	65326002	636	N	gap
chrY	65326003	65417060	637	A	AC279227.1	44677	135734	-	RNECO-47A23
chrY	65417061	65568785	638	F	AC245761.5	1	151725	-	RNAEX-291C24
chrY	65568786	65725303	639	F	AC244815.7	1	156518	-	RNAEX-239M11
chrY	65725304	65876589	640	F	AC241223.4	1	151286	-	RNAEX-356H17
chrY	65876590	65881152	641	F	AC246662.6	1	4563	-	RNAEX-354G17
chrY	65881153	66347702	642	A	Link11????	3188	469737	-	Link11
chrY	66347703	66495908	643	F	AC246910.6	1	148206	+	RNECO-176D5
chrY	66495909	66575042	644	F	AC246912.6	1	79134	-	RNAEX-172A10
chrY	66575043	66686714	645	F	AC246169.4	11479	123150	+	RNAEX-272C6
chrY	66686715	66741673	646	F	AC244841.3	36479	91437	+	RNAEX-190P22
chrY	66741674	66868010	647	F	AC243988.3	1	126337	-	RNECO-154F16
chrY	66868011	66980606	648	F	AC243557.6	1	112596	-	RNAEX-145F4
chrY	66980607	67077424	649	F	AC242976.3	1	96818	-	RNAEX-118D18
chrY	67077425	67110798	650	F	AC241237.5	78269	111642	+	RNAEX-124I8
chrY	67110799	67287923	651	F	AC243786.4	14291	191415	+	RNAEX-308A1
chrY	67287924	67421157	652	F	AC242741.4	1	133234	-	RNAEX-318O10
chrY	67421158	67479823	653	F	AC240964.5	96022	154687	+	RNECO-138M5
chrY	67479824	67599859	654	F	AC241552.4	1	120036	-	RNECO-283M11
chrY	67599860	67684861	655	F	AC240948.4	1	85002	-	RNECO-91K23
chrY	67684862	67728014	656	F	AC242587.3	1	43153	-	RNECO-351G13
chrY	67728015	67809048	657	F	AC243070.4	16901	97934	+	RNAEX-258I1
chrY	67809049	67840278	658	F	AC242996.2	65695	96924	+	RNAEX-303E11
chrY	67840279	68028221	659	F	AC242922.4	1	187943	-	RNECO-102M9
chrY	68028222	68163384	660	F	AC246666.4	1	135163	-	RNAEX-174N14
chrY	68163385	68195688	661	A	Link6?????	1154	33457	-	Link6
chrY	68195689	68291759	662	F	AC243282.3	1	96071	+	RNECO-14G6
chrY	68291760	68378076	663	F	AC245408.3	1	86317	-	RNECO-250B21
chrY	68378077	68399291	664	A	AC279177.1	105063	126277	-	RNECO-192N4
chrY	68399292	68555406	665	F	AC241699.3	1	156115	-	RNAEX-316M23
chrY	68555407	68610570	666	F	AC242837.3	1	55164	-	RNAEX-305E24
chrY	68610571	68716850	667	F	AC242839.4	38037	144316	+	RNECO-5O15
chrY	68716851	68826462	668	F	AC242804.5	57801	167412	+	RNAEX-9F20
chrY	68826463	68963620	669	F	AC241719.2	1	137158	-	RNECO-163D22
chrY	68963621	69037847	670	F	AC243805.5	1	74227	-	RNAEX-257O12
chrY	69037848	69111043	671	F	AC243180.4	51811	125006	+	RNAEX-70B22
chrY	69111044	69244660	672	F	AC242379.4	2774	136390	+	RNAEX-279A5
chrY	69244661	69320131	673	F	AC241447.2	47683	123153	+	RNAEX-68B5
chrY	69320132	69463867	674	F	AC242979.6	15515	159250	+	RNECO-54O12
chrY	69463868	69557405	675	F	AC243560.4	1	93538	-	RNECO-37I3
chrY	69557406	69690227	676	F	AC241700.3	1	132822	-	RNAEX-52L15
chrY	69690228	69793695	677	F	AC243909.3	1	103468	-	RNAEX-12O16
chrY	69793696	69806086	678	F	AC241856.2	1	12391	-	RNAEX-199A12
chrY	69806087	69829823	679	F	AC242921.3	1677	25413	+	RNECO-78P10
chrY	69829824	69907794	680	F	AC243565.5	11994	89964	+	RNAEX-262N23
chrY	69907795	70044951	681	A	OQ201335.1	60060	197216	-	RNAEX-86C19
chrY	70044952	70182842	682	F	AC242927.4	1	137891	+	RNECO-165D22
chrY	70182843	70251380	683	F	AC242297.4	1	68538	-	RNAEX-244D15
chrY	70251381	70324234	684	F	AC240427.2	1	72854	-	RNAEX-117I23
chrY	70324235	70396879	685	F	AC243876.3	30568	103212	+	RNECO-270C7
chrY	70396880	70446879	686	N	gap
chrY	70446880	70563826	687	F	AC243461.5	1	116947	+	RNAEX-128A19
chrY	70563827	70708023	688	F	AC241869.5	1	144197	-	RNECO-85N14
chrY	70708024	70780965	689	F	AC242400.5	12066	85007	+	RNAEX-300P1
chrY	70780966	70858086	690	F	AC241418.6	1	77121	-	RNAEX-257O9
chrY	70858087	70973271	691	F	AC242292.5	23741	138925	+	RNAEX-110N15
chrY	70973272	71217185	692	A	Link28????	8223	252136	-	Link28
chrY	71217186	71348535	693	F	AC241243.2	1	131350	+	RNAEX-145D3
chrY	71348536	71410503	694	F	AC240962.4	1	61968	-	RNECO-87N3
chrY	71410504	71563448	695	F	AC242632.2	12835	165779	+	RNAEX-169I6
chrY	71563449	71608047	696	F	AC245770.3	69152	113750	+	RNECO-124K24
chrY	71608048	71670914	697	F	AC246170.4	37228	100094	+	RNAEX-260O4
chrY	71670915	71680400	698	A	OQ201338.1	104706	114191	+	RNAEX-136I5
chrY	71680401	71682771	699	A	Link4?????	7229	9599	-	Link4
chrY	71682772	71695142	700	A	AC279169.1	150875	163245	-	RNECO-153C16
chrY	71695143	71829523	701	F	AC243848.3	1	134381	+	RNECO-358K3
chrY	71829524	71874654	702	F	AC241698.4	69061	114191	+	RNAEX-249J16
chrY	71874655	71949126	703	A	AC279202.1	51250	125721	-	RNAEX-261L6
chrY	71949127	72107938	704	F	AC243745.4	1	158812	+	RNECO-205L17
chrY	72107939	72254041	705	F	AC243682.5	1	146103	-	RNAEX-117B17
chrY	72254042	72388248	706	F	AC242954.5	13868	148074	+	RNECO-310C2
chrY	72388249	72558975	707	F	AC241868.6	28500	199226	+	RNAEX-252C22
chrY	72558976	72656653	708	F	AC244140.5	6455	104132	+	RNECO-343H17
chrY	72656654	72781241	709	F	AC245226.4	18296	142883	+	RNECO-195B2
chrY	72781242	72821350	710	F	AC244840.5	1	40109	-	RNECO-248P22
chrY	72821351	72989330	711	F	AC243502.6	1	167980	-	RNAEX-97M6
chrY	72989331	73005698	712	F	AC244265.7	1	16368	-	RNECO-355H4
chrY	73005699	73009509	713	A	AC280382.1	138600	142410	-	RNECO-104M15
chrY	73009510	73186528	714	F	AC243674.4	1	177019	+	RNECO-277P22
chrY	73186529	73258254	715	A	AC279224.1	1	71726	-	RNECO-258B3
chrY	73258255	73450100	716	F	AC242052.5	1	191846	-	RNAEX-149P8
chrY	73450101	73512143	717	F	AC241232.3	1	62043	-	RNECO-27F3
chrY	73512144	73633201	718	F	AC242633.7	1	121058	-	RNAEX-175C4
chrY	73633202	73692871	719	F	AC243782.4	1	59670	-	RNECO-89B18
chrY	73692872	73755079	720	F	AC243746.5	1	62208	-	RNECO-56H10
chrY	73755080	73833298	721	F	AC245776.3	21839	100057	+	RNAEX-96M23
chrY	73833299	73883298	722	N	gap
chrY	73883299	74039365	723	F	AC243989.3	1	156067	-	RNECO-235N22
chrY	74039366	74190932	724	F	AC245849.5	1	151567	-	RNECO-52I18
chrY	74190933	74210294	725	A	Link5?????	12680	32041	+	Link5
chrY	74210295	74265592	726	A	OQ201341.1	80919	136216	-	RNAEX-183C16
chrY	74265593	74447729	727	F	AC246971.7	1	182137	+	RNAEX-227P16
chrY	74447730	74503526	728	F	AC246606.4	56768	112564	+	RNAEX-210J23
chrY	74503527	74596749	729	F	AC246969.2	1	93223	-	RNAEX-318G7
chrY	74596750	74655229	730	F	AC246800.4	92086	150565	+	RNECO-220A2
chrY	74655230	74726480	731	F	AC246519.2	1	71251	-	RNECO-48B15
chrY	74726481	74807072	732	F	AC245775.3	1	80592	-	RNECO-39O12
chrY	74807073	74898039	733	F	AC244820.4	1	90967	-	RNECO-124E17
chrY	74898040	75038426	734	F	AC243987.3	9962	150348	+	RNECO-226L11
chrY	75038427	75103906	735	F	AC243466.4	1	65480	-	RNAEX-299P17
chrY	75103907	75253817	736	F	AC242806.6	1	149911	-	RNAEX-86F21
chrY	75253818	75414733	737	F	AC241916.2	1	160916	-	RNAEX-32P21
chrY	75414734	75533983	738	F	AC244152.10	6931	126180	+	RNECO-226L22
chrY	75533984	75552994	739	F	AC243931.5	74852	93862	+	RNECO-36A20
chrY	75552995	75697235	740	F	AC243514.4	1	144241	-	RNECO-175G4
chrY	75697236	75767148	741	F	AC243677.4	89137	159049	+	RNECO-340A15
chrY	75767149	75877699	742	F	AC242836.5	42893	153443	+	RNAEX-279C1
chrY	75877700	75987774	743	F	AC242241.2	17865	127939	+	RNAEX-128A4
chrY	75987775	76097066	744	F	AC243849.7	60388	169679	+	RNECO-200I7
chrY	76097067	76261279	745	F	AC241857.5	1	164213	-	RNECO-263C19
chrY	76261280	76351492	746	F	AC243437.4	1	90213	-	RNECO-300F22
chrY	76351493	76417970	747	F	AC244192.4	1	66478	-	RNAEX-76A14
chrY	76417971	76545556	748	F	AC244987.4	1	127586	-	RNECO-163H13
chrY	76545557	76710524	749	F	AC243432.4	49218	214185	+	RNAEX-37M16
chrY	76710525	76788486	750	F	AC240972.5	1	77962	-	RNAEX-130K10
chrY	76788487	76861244	751	F	AC244234.4	1	72758	-	RNAEX-161P20
chrY	76861245	76978417	752	F	AC245400.5	1	117173	-	RNECO-268H2
chrY	76978418	77072603	753	A	AC279157.1	67749	161934	+	RNAEX-156O8
chrY	77072604	77162917	754	A	AC279192.1	75300	165613	+	RNECO-154B11
chrY	77162918	77212917	755	N	gap
chrY	77212918	77311869	756	F	AC244835.3	1	98952	+	RNECO-97B9
chrY	77311870	77409064	757	F	AC243930.4	1	97195	-	RNECO-330P5
chrY	77409065	77513180	758	F	AC244837.4	26801	130916	+	RNECO-247K4
chrY	77513181	77607812	759	F	AC245861.4	1	94632	-	RNAEX-294J3
chrY	77607813	77669838	760	F	AC246512.4	60943	122968	+	RNAEX-176K23
chrY	77669839	77682137	761	F	AC246803.6	24144	36442	+	RNECO-47D15
chrY	77682138	77822707	762	F	AC280375.1	1	140570	-	RNECO-255E23
chrY	77822708	77911022	763	A	OQ201344.1	45136	133450	+	RNECO-231N1
chrY	77911023	77961022	764	N	gap
chrY	77961023	78080342	765	A	AC279164.1	1	119320	+	RNAEX-102I22
chrY	78080343	78282828	766	F	AC241378.4	1	202486	-	RNAEX-136F19
chrY	78282829	78398727	767	F	AC242540.4	1	115899	-	RNECO-284O23
chrY	78398728	78580148	768	F	AC246523.6	1	181421	-	RNAEX-63D24
chrY	78580149	78687919	769	F	AC246521.5	29270	137040	+	RNECO-137A4
chrY	78687920	78813852	770	F	AC245872.4	1	125933	-	RNECO-145F9
chrY	78813853	78828189	771	F	AC243612.3	1	14337	-	RNAEX-315H4
chrY	78828190	78961877	772	F	AC243847.5	1	133688	-	RNECO-351L3
chrY	78961878	79054069	773	F	AC242928.5	1	92192	-	RNECO-169L14
chrY	79054070	79155647	774	F	AC241393.5	74936	176513	+	RNAEX-119P14
chrY	79155648	79278973	775	F	AC243203.4	1	123326	-	RNAEX-209I8
chrY	79278974	79366709	776	F	AC242649.3	69103	156838	+	RNECO-275F1
chrY	79366710	79482618	777	F	AC246801.6	1	115909	-	RNAEX-28K16
chrY	79482619	79495098	778	A	AC279188.1	28836	41315	+	RNAEX-241K12
chrY	79495099	79649078	779	F	AC244189.3	1	153980	+	RNAEX-19D20
chrY	79649079	79750409	780	F	AC245229.5	1	101331	-	RNAEX-47K4
chrY	79750410	79773216	781	A	Link31????	9982	32788	+	Link31
